# *Gluconobacter oxydans* Knockout Collection Finds Improved Rare Earth Element Extraction

**DOI:** 10.1101/2021.07.11.451920

**Authors:** Alexa M. Schmitz, Brooke Pian, Sean Medin, Matthew C. Reid, Mingming Wu, Esteban Gazel, Buz Barstow

## Abstract

Rare earth elements (REE) are critical components of our technological society and essential for renewable energy technologies. Traditional thermochemical processes to extract REE from mineral ores or recycled materials are costly and environmentally harmful^1^, and thus more sustainable extraction methods require exploration. Bioleaching offers a promising alternative to conventional REE extraction^2–4^, and is already used to extract 5% of the world’s gold, and ≈ 15% of the world’s copper supply^5,6^. However, the performance of REE bioleaching lags far behind thermochemical processes^2,7–9^. Despite this, to the best of our knowledge no genetic engineering strategies have yet been used to enhance REE bioleaching, and little is known of the genetics that confer this capability. Here we build a whole genome knockout collection for *Gluconobacter oxydans* B58, one of the most promising organisms for REE bioleaching^10^, and use it to comprehensively characterize the genomics of REE bioleaching. In total, we find 304 genes that notably alter production of *G. oxydans’* acidic biolixiviant, including 165 that hold up under statistical comparison with wild-type. The two most impactful groups of genes involved in REE bioleaching have opposing influences on acid production and REE bioleaching. Disruption of genes underlying synthesis of the cofactor pyrroloquinoline quinone (PQQ) and the PQQ-dependent membrane-bound glucose dehydrogenase all but eliminates bioleaching. In contrast, disruption of the phosphate-specific transport system accelerates acid production and enhances bioleaching. We identified 6 disruption mutants, that increase bioleaching by at least 11%. Most significantly, disruption of *pstC*, encoding part of the phosphate-specific transporter, *pstSCAB*, enhances bioleaching by 18%. Taken together, these results give a comprehensive roadmap for engineering multiple sites in the genome of *G. oxydans* to further increase its bioleaching efficiency.
