## Supplementary material for "*Gluconobacter oxydans* Knockout Collection Finds Improved Rare Earth Element Extraction": Table S2

### Sheet: A. Non-disrupted
Group	GO.ID	Term	Abbreviated Term	Annotated in genome	Significant hits	Expected by chance	topgoFisher p-value	-log10(p-value)	Genes contributing to enriched gene ontology
BP	GO:0006412	translation	Translation	118	83	26.77	3.7e-25	24.4318	GO_1195,GO_1316,GO_1469,GO_1472,GO_1474,GO_1756,GO_1759,GO_1810,GO_1811,GO_1851,GO_1860,GO_1861,GO_187,GO_1885,GO_1889,GO_1934,GO_1935,GO_1951,GO_1967,GO_1979,GO_2020,GO_2021,GO_2114,GO_2150,GO_2157,GO_2158,GO_2290,GO_2512,GO_2602,GO_2614,GO_2633,GO_2652,GO_2654,GO_2655,GO_2658,GO_2659,GO_2660,GO_2661,GO_2662,GO_2663,GO_2664,GO_2665,GO_2666,GO_2667,GO_2668,GO_2669,GO_2670,GO_2671,GO_2672,GO_2673,…
BP	GO:0042254	ribosome biogenesis	Ribosome biogenesis	74	53	16.79	2.8e-23	22.5528	GO_1195,GO_1469,GO_1608,GO_1756,GO_1757,GO_1759,GO_1809,GO_1810,GO_1811,GO_1851,GO_1860,GO_187,GO_1889,GO_1967,GO_2150,GO_2158,GO_2452,GO_2602,GO_2616,GO_2652,GO_2654,GO_2655,GO_2658,GO_2659,GO_2661,GO_2662,GO_2663,GO_2664,GO_2665,GO_2666,GO_2667,GO_2668,GO_2669,GO_2670,GO_2671,GO_2672,GO_2673,GO_2674,GO_2675,GO_2676,GO_2677,GO_2678,GO_2679,GO_2680,GO_2681,GO_2684,GO_2685,GO_2687,GO_2738,GO_2739,…
BP	GO:0016114	terpenoid biosynthetic process	Terpenoid synthesis	11	9	2.5	0.00018	3.74473	GO_1382,GO_1491,GO_1596,GO_1774,GO_1933,GO_2103,GO_2108,GO_2794,GO_2795
BP	GO:0008360	regulation of cell shape	Cell shape regulation	15	10	3.4	0.00032	3.49485	GO_1789,GO_1791,GO_1792,GO_1795,GO_1796,GO_1797,GO_1942,GO_1960,GO_2550,GO_3179
BP	GO:0009252	peptidoglycan biosynthetic process	Peptidoglycan synthesis	20	12	4.54	0.00033	3.48149	GO_1789,GO_1791,GO_1792,GO_1795,GO_1796,GO_1797,GO_1798,GO_1942,GO_1960,GO_2199,GO_2550,GO_3179
BP	GO:0046718	viral entry into host cell	Viral entry	5	5	1.13	0.00059	3.22915	GO_1311,GO_1312,GO_1313,GO_1315,GO_1316
BP	GO:0071555	cell wall organization	Cell wall organization	16	10	3.63	0.00068	3.16749	GO_1789,GO_1791,GO_1792,GO_1795,GO_1796,GO_1797,GO_1942,GO_1960,GO_2550,GO_3179
BP	GO:0006694	steroid biosynthetic process	Steroid synthesis	9	7	2.04	0.00069	3.16115	GO_1382,GO_1491,GO_1596,GO_2103,GO_2108,GO_2794,GO_2795
BP	GO:0009102	biotin biosynthetic process	Biotin synthesis	4	4	0.91	0.00261	2.58336	GO_1182,GO_1183,GO_1186,GO_1634
BP	GO:0006265	DNA topological change	DNA topological change	7	5	1.59	0.00816	2.08831	GO_1893,GO_1962,GO_2401,GO_2922,GO_2934
BP	GO:0006782	protoporphyrinogen IX biosynthetic process		5	4	1.13	0.01071	1.97021	GO_2258,GO_2527,GO_2538,GO_2539
BP	GO:0019288	isopentenyl diphosphate biosynthetic process		5	4	1.13	0.01071	1.97021	GO_1382,GO_1491,GO_1774,GO_1933
BP	GO:0019069	viral capsid assembly		3	3	0.68	0.01159	1.93592	GO_1315,GO_1316,GO_2877
BP	GO:0006614	SRP-dependent cotranslational protein targeting to membrane		3	3	0.68	0.01159	1.93592	GO_1755,GO_1756,GO_668
BP	GO:0046654	tetrahydrofolate biosynthetic process		3	3	0.68	0.01159	1.93592	GO_1512,GO_1513,GO_1514
BP	GO:0006420	arginyl-tRNA aminoacylation		3	3	0.68	0.01159	1.93592	GO_393,GO_394,GO_405
BP	GO:0043953	protein transport by the Tat complex		3	3	0.68	0.01159	1.93592	GO_2906,GO_409,GO_410
BP	GO:0009089	lysine biosynthetic process via diaminopimelate		10	6	2.27	0.01187	1.92555	GO_1930,GO_2594,GO_2595,GO_3150,GO_3164,GO_670
BP	GO:0009245	lipid A biosynthetic process		8	5	1.81	0.01775	1.7508	GO_1785,GO_1960,GO_2439,GO_2605,GO_2606
BP	GO:0015994	chlorophyll metabolic process		17	8	3.86	0.0225	1.64782	GO_2053,GO_2258,GO_2527,GO_2538,GO_2539,GO_2934,GO_3155,GO_424
BP	GO:0019877	diaminopimelate biosynthetic process		6	4	1.36	0.02641	1.57823	GO_2594,GO_2595,GO_3150,GO_3164
BP	GO:0006351	transcription, DNA-templated		74	12	16.79	0.02868	1.54242	GO_1474,GO_1986,GO_2093,GO_2232,GO_2271,GO_2287,GO_2453,GO_2621,GO_2656,GO_2686,GO_2736,GO_3212
BP	GO:0006886	intracellular protein transport		14	9	3.18	0.03733	1.42794	GO_1373,GO_1755,GO_1756,GO_2682,GO_2906,GO_2973,GO_409,GO_410,GO_668
BP	GO:0043165	Gram-negative-bacterium-type cell outer membrane assembly		4	3	0.91	0.03854	1.41409	GO_1784,GO_2609,GO_2744
BP	GO:0015937	coenzyme A biosynthetic process		4	3	0.91	0.03854	1.41409	GO_1883,GO_1970,GO_2462
MF	GO:0003735	structural constituent of ribosome	Ribosome structure	56	47	9.37	4.1e-29	28.3872	GO_1195,GO_1469,GO_1756,GO_1759,GO_1810,GO_1811,GO_1851,GO_1860,GO_187,GO_1889,GO_1967,GO_2158,GO_2602,GO_2652,GO_2654,GO_2655,GO_2658,GO_2659,GO_2661,GO_2662,GO_2663,GO_2664,GO_2665,GO_2666,GO_2667,GO_2668,GO_2669,GO_2670,GO_2671,GO_2672,GO_2673,GO_2674,GO_2675,GO_2676,GO_2677,GO_2678,GO_2679,GO_2680,GO_2681,GO_2684,GO_2685,GO_2687,GO_2738,GO_2739,GO_2782,GO_2783,GO_432
MF	GO:0019843	rRNA binding	rRNA binding	39	34	6.52	1.9e-19	18.7212	GO_1469,GO_1811,GO_1967,GO_2158,GO_2290,GO_2616,GO_2652,GO_2654,GO_2658,GO_2659,GO_2662,GO_2663,GO_2664,GO_2665,GO_2666,GO_2667,GO_2668,GO_2669,GO_2671,GO_2672,GO_2673,GO_2674,GO_2675,GO_2676,GO_2677,GO_2678,GO_2679,GO_2681,GO_2684,GO_2685,GO_2738,GO_2739,GO_2783,GO_432
MF	GO:0000049	tRNA binding	tRNA binding	19	15	3.18	3.5e-09	8.45593	GO_2512,GO_2601,GO_2658,GO_2659,GO_2661,GO_2669,GO_2674,GO_2684,GO_2784,GO_2785,GO_2914,GO_2934,GO_3208,GO_424,GO_439
MF	GO:0005524	ATP binding	ATP binding	274	71	45.84	2.3e-05	4.63827	GO_1057,GO_1186,GO_1298,GO_1361,GO_1373,GO_1491,GO_1504,GO_1775,GO_1789,GO_1791,GO_1796,GO_1797,GO_1868,GO_1883,GO_1885,GO_1887,GO_1893,GO_1930,GO_1934,GO_1949,GO_1951,GO_1962,GO_1965,GO_1979,GO_1985,GO_1992,GO_2020,GO_2021,GO_2081,GO_2138,GO_2150,GO_2199,GO_2232,GO_2271,GO_2299,GO_2323,GO_2401,GO_2439,GO_2462,GO_2512,GO_2519,GO_2520,GO_2572,GO_2633,GO_2683,GO_2706,GO_2748,GO_2784,GO_2785,GO_2787…
MF	GO:0000287	magnesium ion binding	Mg^{2+} binding	48	19	8.03	0.00011	3.95861	GO_1186,GO_1359,GO_1467,GO_1797,GO_1809,GO_1960,GO_1971,GO_1985,GO_2121,GO_2308,GO_2323,GO_2613,GO_2619,GO_2749,GO_2784,GO_2785,GO_2794,GO_3162,GO_3274
MF	GO:0005525	GTP binding	GTP binding	27	13	4.52	0.00014	3.85387	GO_1472,GO_1512,GO_1755,GO_1756,GO_1786,GO_1809,GO_1861,GO_2308,GO_2452,GO_2598,GO_2616,GO_2660,GO_668
MF	GO:0003924	GTPase activity	GTPase	16	9	2.68	0.00036	3.4437	GO_1472,GO_1755,GO_1756,GO_1786,GO_1809,GO_1861,GO_2616,GO_2660,GO_668
MF	GO:0003918	DNA topoisomerase type II (double strand cut, ATP-hydrolyzing) activity	DNA TOP2	4	4	0.67	0.00077	3.11351	GO_1893,GO_1962,GO_2401,GO_2922
MF	GO:0004803	transposase activity	Transposase	66	21	11.04	0.00162	2.79048	GO_1593,GO_1594,GO_1747,GO_2406,GO_2415,GO_2416,GO_2418,GO_2423,GO_2425,GO_2826,GO_296,GO_297,GO_3034,GO_3041,GO_3129,GO_3142,GO_358,GO_6,GO_826,GO_940,GO_962
MF	GO:0005198	structural molecule activity	Structural molecule	67	53	11.21	0.0025	2.60206	GO_1195,GO_1312,GO_1313,GO_1315,GO_1316,GO_1469,GO_1524,GO_1756,GO_1759,GO_1810,GO_1811,GO_1851,GO_1860,GO_187,GO_1889,GO_1967,GO_2158,GO_2602,GO_2652,GO_2654,GO_2655,GO_2658,GO_2659,GO_2661,GO_2662,GO_2663,GO_2664,GO_2665,GO_2666,GO_2667,GO_2668,GO_2669,GO_2670,GO_2671,GO_2672,GO_2673,GO_2674,GO_2675,GO_2676,GO_2677,GO_2678,GO_2679,GO_2680,GO_2681,GO_2684,GO_2685,GO_2687,GO_2738,GO_2739,GO_2782,…
MF	GO:0008320	protein transmembrane transporter activity		7	5	1.17	0.0046	2.33724	GO_2080,GO_2906,GO_2973,GO_409,GO_410
MF	GO:0004814	arginine-tRNA ligase activity		3	3	0.5	0.00465	2.33255	GO_393,GO_394,GO_405
MF	GO:0046933	proton-transporting ATP synthase activity, rotational mechanism		15	7	2.51	0.00655	2.18376	GO_2187,GO_2188,GO_2189,GO_2190,GO_2976,GO_2977,GO_2978
MF	GO:0002161	aminoacyl-tRNA editing activity		6	4	1	0.00872	2.05948	GO_1885,GO_1979,GO_2633,GO_2914
MF	GO:0004311	farnesyltranstransferase activity		5	4	0.84	0.02769	1.55768	GO_1596,GO_2108,GO_2561,GO_2795
MF	GO:0004337	geranyltranstransferase activity		4	3	0.67	0.02782	1.55564	GO_1596,GO_2108,GO_2795
MF	GO:0004161	dimethylallyltranstransferase activity		2	2	0.33	0.02792	1.55408	GO_1596,GO_2795
MF	GO:0042803	protein homodimerization activity		2	2	0.33	0.02792	1.55408	GO_2527,GO_3211
MF	GO:0004820	glycine-tRNA ligase activity		2	2	0.33	0.02792	1.55408	GO_393,GO_394
MF	GO:0004826	phenylalanine-tRNA ligase activity		2	2	0.33	0.02792	1.55408	GO_2784,GO_2785
MF	GO:0070180	large ribosomal subunit rRNA binding		2	2	0.33	0.02792	1.55408	GO_2652,GO_2654
MF	GO:0050897	cobalt ion binding		2	2	0.33	0.02792	1.55408	GO_2121,GO_2594
MF	GO:0008312	7S RNA binding		2	2	0.33	0.02792	1.55408	GO_1755,GO_1756
MF	GO:0003743	translation initiation factor activity		5	3	0.84	0.03567	1.4477	GO_1472,GO_2290,GO_3207
MF	GO:0003697	single-stranded DNA binding		5	3	0.84	0.03567	1.4477	GO_2397,GO_3059,GO_3072
MF	GO:0043022	ribosome binding		5	3	0.84	0.03567	1.4477	GO_1756,GO_1757,GO_2290
MF	GO:0016743	carboxyl- or carbamoyltransferase activity		5	3	0.84	0.03567	1.4477	GO_2866,GO_2934,GO_445
MF	GO:0003899	DNA-directed 5'-3' RNA polymerase activity		12	5	2.01	0.03645	1.4383	GO_2453,GO_2621,GO_2656,GO_2686,GO_2736
MF	GO:0008270	zinc ion binding		57	15	9.54	0.04257	1.3709	GO_1083,GO_1512,GO_1608,GO_2121,GO_2287,GO_2308,GO_2594,GO_2683,GO_2866,GO_2914,GO_2934,GO_3233,GO_424,GO_438,GO_439
CC	GO:0005840	ribosome	Ribosome	85	59	16.55	6.7e-18	17.1739	GO_1195,GO_1469,GO_1472,GO_1474,GO_1756,GO_1757,GO_1759,GO_1810,GO_1811,GO_1851,GO_1860,GO_1861,GO_187,GO_1889,GO_1935,GO_1967,GO_2158,GO_2290,GO_2602,GO_2652,GO_2654,GO_2655,GO_2656,GO_2658,GO_2659,GO_2660,GO_2661,GO_2662,GO_2663,GO_2664,GO_2665,GO_2666,GO_2667,GO_2668,GO_2669,GO_2670,GO_2671,GO_2672,GO_2673,GO_2674,GO_2675,GO_2676,GO_2677,GO_2678,GO_2679,GO_2680,GO_2681,GO_2682,GO_2684,GO_2685,…
CC	GO:0005737	cytoplasm	Cytoplasm	331	105	64.43	6.1e-08	7.21467	GO_1057,GO_1083,GO_1186,GO_1346,GO_1361,GO_1373,GO_1467,GO_1472,GO_1474,GO_1561,GO_1608,GO_1642,GO_1643,GO_1645,GO_1646,GO_1755,GO_1756,GO_1757,GO_1786,GO_1789,GO_1791,GO_1796,GO_1797,GO_1809,GO_1852,GO_1861,GO_1883,GO_1885,GO_1903,GO_1919,GO_1934,GO_1935,GO_1951,GO_1959,GO_1960,GO_1962,GO_1964,GO_1965,GO_1979,GO_206,GO_2069,GO_2080,GO_2120,GO_2121,GO_2150,GO_2157,GO_2188,GO_2199,GO_2228,GO_2258,…
CC	GO:0015935	small ribosomal subunit	Small ribosomal subunit	8	8	1.56	1.9e-06	5.72125	GO_1889,GO_2658,GO_2659,GO_2663,GO_2665,GO_2666,GO_2679,GO_432
CC	GO:0015934	large ribosomal subunit	Large ribosomal subunit	9	8	1.75	1.4e-05	4.85387	GO_1851,GO_2654,GO_2663,GO_2665,GO_2667,GO_2672,GO_2680,GO_2681
CC	GO:0033281	TAT protein transport complex	TAT protein transport	3	3	0.58	0.0073	2.13668	GO_2906,GO_409,GO_410
CC	GO:0005694	chromosome	Chromosome	28	5	5.45	0.0158	1.80134	GO_1893,GO_1962,GO_2401,GO_2868,GO_2922
CC	GO:0048500	signal recognition particle	Signal recognition	2	2	0.39	0.0378	1.42251	GO_1755,GO_1756
CC	GO:0009328	phenylalanine-tRNA ligase complex	Phe-tRNA ligase	2	2	0.39	0.0378	1.42251	GO_2784,GO_2785
CC	GO:0009345	glycine-tRNA ligase complex	Gly-tRNA ligase	2	2	0.39	0.0378	1.42251	GO_393,GO_394

### Sheet: B. TB low
Group	GO.ID	Term	Abbreviated Term	Annotated in genome	Significant hits	Expected by chance	topgoFisher p-value	-log10(p-value)	Genes contributing to enriched gene ontology
MF	GO:0000155	phosphorelay sensor kinase activity	PSK activity	20	3	0.23	0.0014	2.85387	GO_1161,GO_1848,GO_2648
MF	GO:0003917	DNA topoisomerase type I (single strand cut, ATP-independent) activity	DNA TOP1 activity	3	1	0.04	0.0348	1.45842	GO_2929
MF	GO:0004523	RNA-DNA hybrid ribonuclease activity	RNase H activity	2	1	0.02	0.0233	1.63264	GO_2697
MF	GO:0005315	inorganic phosphate transmembrane transp...	Pi transmembr. transport	5	3	0.06	1.4e-05	4.85387	GO_1164,GO_1165,GO_1166
CC	GO:0005886	plasma membrane	Plasma membr.	207	7	2.22	0.0135	1.86967	GO_1164,GO_1165,GO_1166,GO_1829,GO_1848,GO_2369,GO_2648
BP	GO:0006071	glycerol metabolic process	Glycerol metabolism	5	1	0.04	0.04382	1.35833	GO_1534
BP	GO:0006094	gluconeogenesis	Gluconeogenesis	29	2	0.26	0.02599	1.58519	GO_1534,GO_2220
BP	GO:0006096	glycolytic process	Glycolysis	26	2	0.23	0.02112	1.67531	GO_1534,GO_2220
BP	GO:0006596	polyamine biosynthetic process	Polyamine biosynthesis	3	1	0.03	0.02651	1.57659	GO_201
BP	GO:0006751	glutathione catabolic process	Glutathione catabolism	3	1	0.03	0.02651	1.57659	GO_1517
BP	GO:0006777	Mo-molybdopterin cofactor biosynthetic process	Moco biosynthesis	5	1	0.04	0.04382	1.35833	GO_193
BP	GO:0006817	phosphate ion transport	PO43- transport	8	3	0.07	0.03726	1.42876	GO_1165,GO_1166,GO_2369
CC	GO:0009365	protein histidine kinase complex	Protein HK	24	3	0.26	0.0018	2.74473	GO_1161,GO_1848,GO_2648
BP	GO:0009821	alkaloid biosynthetic process	Alkaloid biosynthesis	2	1	0.02	0.01775	1.7508	GO_201
MF	GO:0030976	thiamine pyrophosphate binding	TPP binding	4	1	0.05	0.0461	1.3363	GO_2220
BP	GO:0035435	phosphate ion transmembrane transport	PO43- transmembr. transport	3	2	0.03	0.00022	3.65758	GO_1165,GO_2369
MF	GO:0036374	glutathione hydrolase activity	GGT activity	3	1	0.04	0.0348	1.45842	GO_1517
MF	GO:0042301	phosphate ion binding	PO43- binding	2	1	0.02	0.0233	1.63264	GO_2369

### Sheet: C. TB high
Group	GO.ID	Term	Abbreviated Term	Annotated in genome	Significant hits	Expected by chance	topgoFisher p-value	-log10(p-value)	Genes contributing to enriched gene ontology
MF	GO:0000030	mannosyltransferase activity	MT activity	3	2	0.14	0.046	1.33724	GO_2191,GO_2192
CC	GO:0000136	alpha-1,6-mannosyltransferase complex	α-1,6-MT	3	2	0.12	0.0046	2.33724	GO_2191,GO_2192
MF	GO:0004414	homoserine O-acetyltransferase activity	HTA activity	2	2	0.09	0.0021	2.67778	GO_1749,GO_1750
BP	GO:0006000	fructose metabolic process	Fructose metabolism	14	4	0.68	0.00356	2.44855	GO_1072,GO_1441,GO_182,GO_1923
BP	GO:0006012	galactose metabolic process	Galactose metabolism	7	3	0.34	0.00336	2.47366	GO_1441,GO_1923,GO_36
BP	GO:0006013	mannose metabolic process	Mannose metabolism	13	3	0.63	0.02222	1.65326	GO_1072,GO_182,GO_1923
BP	GO:0006771	riboflavin metabolic process	Riboflavin metabolism	11	3	0.54	0.04096	1.38764	GO_2196,GO_2309,GO_2310
BP	GO:0008616	queuosine biosynthetic process	Q biosynthetic process	6	2	0.29	0.03085	1.51074	GO_1506,GO_657
BP	GO:0018189	pyrroloquinoline quinone biosynthetic process	PQQ biosynthesis	4	3	0.19	0.00043	3.36653	GO_2302,GO_2303,GO_2305
MF	GO:0030170	pyridoxal phosphate binding	PLP binding	29	5	1.35	0.0095	2.02228	GO_1380,GO_1418,GO_1660,GO_2479,GO_84
MF	GO:0046983	protein dimerization activity	Protein dimerization	8	2	0.37	0.0497	1.30364	GO_1879,GO_78
MF	GO:0048038	quinone binding	Quinone binding	16	3	0.74	0.0349	1.45717	GO_2303,GO_2759,GO_2781
MF	GO:0050662	coenzyme binding	Coenzyme binding	137	16	6.36	0.0282	1.54975	GO_1380,GO_1418,GO_1441,GO_1506,GO_1660,GO_171,GO_2110,GO_2144,GO_2305,GO_2435,GO_2479,GO_2544,GO_2626,GO_2759,GO_36,GO_84
BP	GO:0051301	cell division	Cell division	46	8	2.24	0.00232	2.63451	GO_1366,GO_1367,GO_1794,GO_2641,GO_2642,GO_2772,GO_2773,GO_2819
MF	GO:0051539	4 iron, 4 sulfur cluster binding	4Fe-4S cluster binding	25	5	1.16	0.0049	2.3098	GO_1460,GO_1506,GO_210,GO_2305,GO_2812
MF	GO:1904047	S-adenosyl-L-methionine binding	SAM binding	3	2	0.14	0.0062	2.20761	GO_1506,GO_2305

### Sheet: D. BPB fast
Group	GO.ID	Term	Abbreviated Term	Annotated in genome	Significant hits	Expected by chance	topgoFisher p-value	-log10(p-value)	Genes contributing to enriched gene ontology
MF	GO:0003724	RNA helicase activity	RNA helicase	4	1	0.04	0.0406	1.39147	GO_1873
MF	GO:0003954	NADH dehydrogenase activity	NADH dehydrogenase	3	1	0.03	0.0306	1.51428	GO_923
MF	GO:0003978	UDP-glucose 4-epimerase activity	UDP-G 4-epimerase	2	1	0.02	0.0205	1.68825	GO_36
MF	GO:0004332	fructose-bisphosphate aldolase activity	FBP aldolase activity	2	2	0.02	0.0001	4	GO_1509,GO_3252
BP	GO:0006000	fructose metabolic process	Fructose metabolism	14	3	0.15	0.00037	3.4318	GO_1509,GO_2761,GO_3252
BP	GO:0006013	mannose metabolic process	Mannose metabolism	13	3	0.14	0.00029	3.5376	GO_1509,GO_2761,GO_3252
BP	GO:0006020	inositol metabolic process	Inositol metabolism	6	2	0.07	0.00165	2.78252	GO_1509,GO_3252
BP	GO:0006094	gluconeogenesis	Gluconeogenesis	29	2	0.32	0.03854	1.41409	GO_1509,GO_3252
BP	GO:0006096	glycolytic process	Glycolysis	26	2	0.29	0.03144	1.50252	GO_1509,GO_3252
BP	GO:0006098	pentose-phosphate shunt	Pentose-PO_4 shunt	31	4	0.34	0.00025	3.60206	GO_1341,GO_1509,GO_210,GO_3252
BP	GO:0006355	regulation of transcription/, DNA-templated	Transcription regulation	64	3	0.7	0.02995	1.5236	GO_1873,GO_3260,GO_868
BP	GO:0006526	arginine biosynthetic process	Arg biosynthesis	9	2	0.1	0.00388	2.41117	GO_1376,GO_2902
MF	GO:0008865	fructokinase activity	Fructokinase	2	1	0.02	0.0205	1.68825	GO_2761
MF	GO:0009002	serine-type D-Ala-D-Ala carboxypeptidase activity	DD-transepeptidase	4	1	0.04	0.0406	1.39147	GO_1067
MF	GO:0015407	ATPase-coupled monosaccharide transmembrane transporter activity	MS-transporting ATPase	3	1	0.03	0.0306	1.51428	GO_3277
BP	GO:0015976	carbon utilization	Carbon utilization	17	2	0.19	0.01394	1.85574	GO_1509,GO_3252
CC	GO:0016020	membrane	Membr.	954	8	5.74	0.0074	2.13077	GO_1067,GO_1376,GO_1663,GO_2571,GO_2916,GO_2942,GO_3277,GO_389
MF	GO:0030170	pyridoxal phosphate binding	PLP binding	29	2	0.3	0.0348	1.45842	GO_2556,GO_2902
MF	GO:0047355	CDP-glycerol glycerophosphotransferase activity	Tag polymerase	2	1	0.02	0.0205	1.68825	GO_1663
BP	GO:0051156	glucose 6-phosphate metabolic process	G6P metabolism	32	5	0.35	0.0084	2.07572	GO_1341,GO_1509,GO_210,GO_2761,GO_3252

### Sheet: E. BPB slow
Group	GO.ID	Term	Abbreviated Term	Annotated in genome	Significant hits	Expected by chance	topgoFisher p-value	-log10(p-value)	Genes contributing to enriched gene ontology
CC	GO:0000136	alpha-1,6-mannosyltransferase complex	α-1,6-MT	3	1	0.02	0.01598	1.79642	GO_2191
MF	GO:0004129	cytochrome-c oxidase activity	Cyt-c oxidase	5	2	0.03	0.00034	3.46852	GO_2503,GO_2506
MF	GO:0004416	hydroxyacylglutathione hydrolase activity	HAG hydrolase	3	1	0.02	0.01817	1.74065	GO_1035
MF	GO:0004476	mannose-6-phosphate isomerase activity	M6P isomerase	2	1	0.01	0.01215	1.91542	GO_182
MF	GO:0004582	dolichyl-phosphate beta-D-mannosyltransferase activity	GDP-Man:DolP	2	1	0.01	0.01215	1.91542	GO_2191
MF	GO:0005507	copper ion binding	Cu2+ binding	4	1	0.02	0.02416	1.6169	GO_2506
BP	GO:0006098	pentose-phosphate shunt	Pentose-PO4 shunt	31	2	0.21	0.01769	1.75227	GO_1928,GO_2781
BP	GO:0006123	mitochondrial electron transport, cytochrome c to oxygen	e- transport, cyt-c to O2	5	2	0.03	0.00042	3.37675	GO_2503,GO_2506
MF	GO:0008827	cytochrome o ubiquinol oxidase activity	Cyt-bo oxidase	3	2	0.02	0.0001	4	GO_2503,GO_2506
MF	GO:0008876	quinoprotein glucose dehydrogenase activity	Glucose dehydrogenase	7	1	0.04	0.04193	1.37748	GO_2781
BP	GO:0009249	protein lipoylation	Protein lipoylation	2	1	0.01	0.01367	1.86423	GO_1921
CC	GO:0009319	cytochrome o ubiquinol oxidase complex	Cyt-o oxidase	3	2	0.02	7.5e-05	4.12494	GO_2503,GO_2506
MF	GO:0015079	potassium ion transmembrane transporter activity	K+ transporter	3	1	0.02	0.01817	1.74065	GO_1459
MF	GO:0017057	6-phosphogluconolactonase activity	6-PGL	2	1	0.01	0.01215	1.91542	GO_1928
BP	GO:0018189	pyrroloquinoline quinone biosynthetic process	PQQ biosynthesis	4	1	0.03	0.02716	1.56607	GO_2303
CC	GO:0045277	respiratory chain complex IV	Complex IV	5	2	0.03	0.00025	3.60206	GO_2503,GO_2506
MF	GO:0048038	quinone binding	Quinone binding	16	2	0.1	0.00392	2.40671	GO_2303,GO_2781
