## Supplementary material for "*Gluconobacter oxydans* Knockout Collection Finds Improved Rare Earth Element Extraction": Table S3

### Sheet: A. Progenitor Collection
Progenitor collection well	Sanger plate location	Predicted transposon coordinate	Sanger confirmed transposon coordinate	Confirmed locus disrupted	Confirmed feature disrupted	Distance from trans start (bp)
351-A3	A1	2931273	2931273	RAST2:fig|442.17.peg.479	Sodium-transporting ATPase subunit E	23
351-A3	A2	2931273	2931273	RAST2:fig|442.17.peg.479	Sodium-transporting ATPase subunit E	23
381-F1	A3	283104	283104	RAST2:fig|442.17.peg.1085	GcrA cell cycle regulator	667
381-F1	A4	283104	283104	RAST2:fig|442.17.peg.1085	GcrA cell cycle regulator	667
401-G8	A5	2835154	2835154	RAST2:fig|442.17.peg.391	Rod shape-determining protein RodA	80
401-G8	A6	2835154	2835154	RAST2:fig|442.17.peg.391	Rod shape-determining protein RodA	80
431-E5	A7	2175226	2175226	RAST2:fig|442.17.peg.3005	thiol:disulfide interchange protein DsbG	255
431-E5	A8	2175226	2175226	RAST2:fig|442.17.peg.3005	thiol:disulfide interchange protein DsbG	255
451-H12	A9	1237821	1237821	RAST2:fig|442.17.peg.2112	Prephenate dehydrogenase (EC 1.3.1.12)	354
451-H12	A10	1237821	1237821	RAST2:fig|442.17.peg.2112	Prephenate dehydrogenase (EC 1.3.1.12)	354
491-H12	A11	2116614	2116614	RAST2:fig|442.17.peg.2948	Nucleoside 5-triphosphatase RdgB (dHAPTP, dITP, XTP-specific) (EC 3.6.1.66)	122
491-H12	A12	2116614	2116614	RAST2:fig|442.17.peg.2948	Nucleoside 5-triphosphatase RdgB (dHAPTP, dITP, XTP-specific) (EC 3.6.1.66)	122
401-C1	B3	1967208	1967208	RAST2:fig|442.17.peg.2815	hypothetical protein	214
401-C1	B4	1967208	1967208	RAST2:fig|442.17.peg.2815	hypothetical protein	214
401-H3	B5	1183871	1183871	RAST2:fig|442.17.peg.2060	hypothetical protein	364
401-H3	B6	1183871	1183871	RAST2:fig|442.17.peg.2060	hypothetical protein	364
431-H9	B7	179847	179847	RAST2:fig|442.17.peg.996	Putative oxidoreductase	616
431-H9	B8	179847	179847	RAST2:fig|442.17.peg.996	Putative oxidoreductase	616
471-A2	B9	4583	4583	RAST2:fig|442.17.peg.840	hypothetical protein	183
471-A2	B10	4583	4583	RAST2:fig|442.17.peg.840	hypothetical protein	183
511-A7	B11	425531	425531	RAST2:fig|442.17.peg.1202	Transcriptional regulator, MerR family	57
511-A7	B12	425531	425531	RAST2:fig|442.17.peg.1202	Transcriptional regulator, MerR family	57
351-H10	C1	50142	50142	RAST2:fig|442.17.peg.878	D-amino acid dehydrogenase (EC 1.4.99.6)	376
351-H10	C2	50142	50142	RAST2:fig|442.17.peg.878	D-amino acid dehydrogenase (EC 1.4.99.6)	376
401-C11	C3	3172550	3172550	RAST2:fig|442.17.peg.695	hypothetical protein	201
401-C11	C4	3172550	3172550	RAST2:fig|442.17.peg.695	hypothetical protein	201
431-A9	C5	2923532	2923532	RAST2:fig|442.17.peg.472	putative iron-regulated membrane protein	295
431-A9	C6	2923532	2923532	RAST2:fig|442.17.peg.472	putative iron-regulated membrane protein	295
451-A2	C7	1406929	1406929	RAST2:fig|442.17.peg.2280	Vitamin B12 ABC transporter, permease protein BtuC	272
471-B4	C9	1449975	1449975	RAST2:fig|442.17.peg.2321	hypothetical protein	744
471-B4	C10	1449975	1449975	RAST2:fig|442.17.peg.2321	hypothetical protein	744
511-C3	C11	1521469	817680	NA	NA	NA
511-C3	C12	1521469	817680	NA	NA	NA
371-A2	D1	1050344	1050344	RAST2:fig|442.17.peg.1932	hypothetical protein	214
371-A2	D2	1050344	1050344	RAST2:fig|442.17.peg.1932	hypothetical protein	214
401-E4	D4	825697	825697	RAST2:fig|442.17.peg.1693	hypothetical protein	114
431-B7	D5	3070984	3070984	RAST2:fig|442.17.peg.603	D-amino acid dehydrogenase (EC 1.4.99.6)	306
431-B7	D6	3070984	3070984	RAST2:fig|442.17.peg.603	D-amino acid dehydrogenase (EC 1.4.99.6)	306
451-D10	D7	875426	875426	RAST2:fig|442.17.peg.1769	hypothetical protein	62
451-D10	D8	875426	875426	RAST2:fig|442.17.peg.1769	hypothetical protein	62
471-F4	D9	529303	529303	RAST2:fig|442.17.peg.1409	Permease of the drug/metabolite transporter (DMT)superfamily	109
471-F4	D10	529303	529303	RAST2:fig|442.17.peg.1409	Permease of the drug/metabolite transporter (DMT)superfamily	109
511-D5	D11	3103467	3103467	RAST2:fig|442.17.peg.631	hypothetical protein	122
511-D5	D12	3103467	3103467	RAST2:fig|442.17.peg.631	hypothetical protein	122
371-B11	E1	237401	237401	RAST2:fig|442.17.peg.1046	Putative diheme cytochrome c-553	182
371-B11	E2	237401	237401	RAST2:fig|442.17.peg.1046	Putative diheme cytochrome c-553	182
401-E5	E3	1564973	1564973	RAST2:fig|442.17.peg.2414	Alkanal monooxygenase alpha chain (EC 1.14.14.3)	186
401-E5	E4	1564973	1564973	RAST2:fig|442.17.peg.2414	Alkanal monooxygenase alpha chain (EC 1.14.14.3)	186
431-C1	E5	3423889	3423889	RAST2:fig|442.17.peg.1731	Nucleoside-diphosphate-sugar pyrophosphorylase involved in lipopolysaccharide biosynthesis/translation initiation factor 2B, gamma/epsilon subunits (eIF-2Bgamma/eIF-2Bepsilon)	66
431-C1	E6	3423889	3423889	RAST2:fig|442.17.peg.1731	Nucleoside-diphosphate-sugar pyrophosphorylase involved in lipopolysaccharide biosynthesis/translation initiation factor 2B, gamma/epsilon subunits (eIF-2Bgamma/eIF-2Bepsilon)	66
451-D2	E7	2097112	2097112	RAST2:fig|442.17.peg.2932	Dihydroorotase (EC 3.5.2.3)	285
451-D2	E8	2097112	2097112	RAST2:fig|442.17.peg.2932	Dihydroorotase (EC 3.5.2.3)	285
471-F7	E9	3132090	2828280	NA	NA	NA
471-F7	E10	3132090	2828280	NA	NA	NA
511-F12	E11	2249591	2249591	RAST2:fig|442.17.peg.3094	Error-prone repair homolog of DNA polymerase III alpha subunit (EC 2.7.7.7)	574
511-F12	E12	2249591	2249591	RAST2:fig|442.17.peg.3094	Error-prone repair homolog of DNA polymerase III alpha subunit (EC 2.7.7.7)	574
371-C9	F1	3265443	3265443	RAST2:fig|442.17.peg.788	Mobile element protein	45
371-C9	F2	3265443	3265443	RAST2:fig|442.17.peg.788	Mobile element protein	45
401-F2	F3	3388418	3388418	RAST2:fig|442.17.peg.1300	hypothetical protein	211
401-F2	F4	3388418	3388418	RAST2:fig|442.17.peg.1300	hypothetical protein	211
431-D5	F5	44398	44398	RAST2:fig|442.17.peg.874	hypothetical protein	846
431-D5	F6	44398	44398	RAST2:fig|442.17.peg.874	hypothetical protein	846
451-D6	F7	236172	236172	RAST2:fig|442.17.peg.1044	ABC-type Fe3+-siderophore transport system, permease component	584
451-D6	F8	236172	236172	RAST2:fig|442.17.peg.1044	ABC-type Fe3+-siderophore transport system, permease component	584
471-G6	F9	3246558	3246558	RAST2:fig|442.17.peg.765	Nitrate/nitrite transporter	120
471-G6	F10	3246558	3246558	RAST2:fig|442.17.peg.765	Nitrate/nitrite transporter	120
521-A2	F11	1360987	1360987	RAST2:fig|442.17.peg.2241	Alpha-ribazole-5'-phosphate phosphatase (EC 3.1.3.73)	127
521-A2	F12	1360987	1360987	RAST2:fig|442.17.peg.2241	Alpha-ribazole-5'-phosphate phosphatase (EC 3.1.3.73)	127
381-B4	G1	2110814	2187790	RAST2:fig|442.17.peg.3018	hypothetical protein	254
381-B4	G2	2110814	2187790	RAST2:fig|442.17.peg.3018	hypothetical protein	254
401-G10	G3	2633415	2633415	RAST2:fig|442.17.peg.168	hypothetical protein	39
401-G10	G4	2633415	2633415	RAST2:fig|442.17.peg.168	hypothetical protein	39
431-F11	G5	1985389	1985389	RAST2:fig|442.17.peg.2830	hypothetical protein	137
431-F11	G6	1985389	1985389	RAST2:fig|442.17.peg.2830	hypothetical protein	137
451-F12	G7	708935	708935	RAST2:fig|442.17.peg.1583	N-acetyl glucosamine transporter, NagP	13
451-F12	G8	708935	708935	RAST2:fig|442.17.peg.1583	N-acetyl glucosamine transporter, NagP	13
491-A1	G9	2795979	1045965	RAST2:fig|442.17.peg.1928	Putative hemagglutinin-related protein	480
491-A1	G10	2795979	1045965	RAST2:fig|442.17.peg.1928	Putative hemagglutinin-related protein	480
522-A3	G11	2158844	2158844	RAST2:fig|442.17.peg.2989	Transposase	714
381-D9	H1	211419	211419	RAST2:fig|442.17.peg.1021	PKHD-type hydroxylase YbiX	46
401-G2	H3	2215609	2215609	RAST2:fig|442.17.peg.3052	hypothetical protein	18
401-G2	H4	2215609	2215609	RAST2:fig|442.17.peg.3052	hypothetical protein	18
431-E4	H5	2899032	2899032	RAST2:fig|442.17.peg.449	Rieske (2Fe-2S) domain protein	88
431-E4	H6	2899032	2899032	RAST2:fig|442.17.peg.449	Rieske (2Fe-2S) domain protein	88
451-F3	H7	2545113	2545113	RAST2:fig|442.17.peg.84	Cysteine desulfurase (EC 2.8.1.7)	34
451-F3	H8	2545113	2545113	RAST2:fig|442.17.peg.84	Cysteine desulfurase (EC 2.8.1.7)	34
491-G7	H9	2475724	2475724	RAST2:fig|442.17.peg.31	Alpha-1,2-mannosidase	256
491-G7	H10	2475724	2475724	RAST2:fig|442.17.peg.31	Alpha-1,2-mannosidase	256
522-H3	H11	1602953	1602953	RAST2:fig|442.17.peg.2464	hypothetical protein	589

### Sheet: B. Condensed Collection
Strain (Condensed Collection well)	Hoped for transposon coordinate	Illumina confirmed transposon coordinate	Sanger confirmed transposon coordinate	Confirmed locus disrupted	Confirmed feature disrupted	Distance from translation start (bp)
20-G5	384871	384871	384871	RAST2:fig|442.17.peg.1166	Phosphate transport system permease protein PstC	694
175-H1	537915	537915	537915	RAST2:fig|442.17.peg.1415	hypothetical protein	26
61-H10	1510930	1510930	1510930	RAST2:fig|442.17.peg.2369	Phosphate ABC transporter, periplasmic phosphate-binding protein PstS (TC 3.A.1.7.1)	187
29-G10	2522226	1428175	1428176	RAST2:fig|442.17.peg.2303	Coenzyme PQQ synthesis protein C	152
13-G6	1428172	1428172	1428172	RAST2:fig|442.17.peg.2303	Coenzyme PQQ synthesis protein C	148
29-C10	2522226	1428175	1428176	RAST2:fig|442.17.peg.2303	Coenzyme PQQ synthesis protein C	152
105-H5	384076	384076	384076	RAST2:fig|442.17.peg.1165	Phosphate transport system permease protein PstA(TC 3.A.1.7.1)	513
130-A4	36102	36101	36101	RAST2:fig|442.17.peg.868	Transcriptional regulator, LacI family	57
83-H11	1056033	1056033	1056032	RAST2:fig|442.17.peg.1937	Peptide chain release factor N(5)-glutaminemethyltransferase (EC 2.1.1.297)	568
103-G3	1312354	1312354	1312354	RAST2:fig|442.17.peg.2196	TldD protein, part of TldE/TldD proteolyticcomplex	309
20-D10	1579313	1579312	1579312	RAST2:fig|442.17.peg.2440	Lipid A biosynthesis lauroyl acyltransferase (EC2.3.1.241)	433
49-D11	656906	656906	656906	RAST2:fig|442.17.peg.1534	Fructose-1,6-bisphosphatase, GlpX type (EC3.1.3.11)	235
161-F1	657376	657376	657376	RAST2:fig|442.17.peg.1534	Fructose-1,6-bisphosphatase, GlpX type (EC3.1.3.11)	705
12-B8	954057	954057	954057	RAST2:fig|442.17.peg.1846	HTH-type transcriptional regulator PetP	51
70-G3	1896306	1896306	1896306	RAST2:fig|442.17.peg.2743	Periplasmic chaperone and peptidyl-prolylcis-trans isomerase of outer membrane proteins SurA (EC5.2.1.8)	27
10-D6	1266846	1266846	1266846	RAST2:fig|442.17.peg.2153	GTP-binding and nucleic acid-binding protein YchF	359
110-F3	2399112	2399112	2399112	RAST2:fig|442.17.peg.3252	Fructose-bisphosphate aldolase class II (EC4.1.2.13)	580
169-C2	354133	2126432	2126432	RAST2:fig|442.17.peg.1141	TPR domain protein, putative component of TonB system	631
180-F1	955328	955328	955327	RAST2:fig|442.17.peg.1848	Osmolarity sensor protein EnvZ (EC 2.7.3.-)	148
65-G7	383608	383608	383608	RAST2:fig|442.17.peg.1164	Phosphate transport ATP-binding protein PstB (TC3.A.1.7.1)	88
13-D11	643114	643114	643114	RAST2:fig|442.17.peg.1517	Gamma-glutamyltranspeptidase (EC 2.3.2.2)Glutathione hydrolase (EC 3.4.19.13)	451
12-G1	1798375	1798374	1798373	RAST2:fig|442.17.peg.2648	Two-component system sensor histidine kinase	225
165-A6	537741	537741	537741	RAST2:fig|442.17.peg.1415	hypothetical protein	199
41-H12	1706103	1706103	1706103	RAST2:fig|442.17.peg.2558	TldE protein, part of TldE/TldD proteolyticcomplex	574
171-B10	1934310	1934310	1934310	RAST2:fig|442.17.peg.2781	Glucose dehydrogenase, PQQ-dependent (EC1.1.5.2)	190
68-A7	2829722	NA	2662131	RAST2:fig|442.17.peg.201	Pyridoxal 5-phosphate (PLP)-dependent ornithine decarboxylase (EC 4.1.1.17)	1130
44-F9	1055280	NA	1579742	RAST2:fig|442.17.peg.2440	Lipid A biosynthesis lauroyl acyltransferase(EC 2.3.1.241)	863
84-F12	2235764	NA	267051	RAST2:fig|442.17.peg.1067	D-alanyl-D-alanine carboxypeptidase	163
94-B12	13660	NA	748308	RAST2:fig|442.17.peg.1616	Response regulator receiver	244
136-H7	1427031	NA	1427031	RAST2:fig|442.17.peg.2302	None (Coenzyme PQQ synthesis protein B)	-82
134-A8	2631941	NA	549460	RAST2:fig|442.17.peg.1427	None (Cobalt-zinc-cadmium resistance protein CzcD)	-35
97-A9	3216613	NA	1305112	RAST2:fig|442.17.peg.2191	Dolichol-phosphate mannosyltransferase	601
80-F7	1375859	NA	939035	RAST2:fig|442.17.peg.1829	Transport-related membrane protein	996
6-A4	1023580	NA	2400601	RAST2:fig|442.17.peg.3253	Two-component transcriptional responseregulator, LuxR family	739
92-C7	2366464	NA	1800011	RAST2:fig|442.17.peg.2649	Cobalt-zinc-cadmium resistance protein CzcA;Cation efflux system protein CusA	262
174-H6	749346	NA	420438	RAST2:fig|442.17.peg.1198	Helicase PriA essential fororiC/DnaA-independent DNA replication	2150
107-D5	83511	NA	566575	RAST2:fig|442.17.peg.1442	GDP-mannose 4,6-dehydratase (EC 4.2.1.47)	773
140-E9	2816921	NA	1530782	RAST2:fig|442.17.peg.2386	Uricase (urate oxidase) (EC 1.7.3.3)	589
107-A7	565889	NA	224613	RAST2:fig|442.17.peg.1032	hypothetical protein	268
106-F4	1251524	NA	2649510	RAST2:fig|442.17.peg.182	Mannose-1-phosphate guanylyltransferase (EC2.7.7.13) / Mannose-6-phosphate isomerase (EC 5.3.1.8)	919
83-A5	3038773	NA	3004431	RAST2:fig|442.17.peg.548	Predicted regulator PutR for prolineutilization, GntR family	515
99-E2	589289	NA	1214689	RAST2:fig|442.17.peg.2091	Membrane dipeptidase( EC:3.4.13.19 )	375
109-C5	2363164	NA	2623010	RAST2:fig|442.17.peg.158	N-acetyltransferase / Phosphoribosylformimino-5-aminoimidazole carboxamide ribotide isomerase (EC 5.3.1.16)	1300
163-E6	3277386	NA	1042220	RAST2:fig|442.17.peg.1922	UTP--glucose-1-phosphate uridylyltransferase(EC 2.7.7.9)	868
10-B12	3147890	NA	2529289	RAST2:fig|442.17.peg.68	Heparinase II/III family protein	1106
35-E12	641325	NA	1030878	RAST2:fig|442.17.peg.1912	Transcription-repair coupling factor	1896
127-D5	1127193	NA	1127193	RAST2:fig|442.17.peg.1997	Two-component transcriptional responseregulator,LuxR family	42
57-B9	1618422	NA	974805	RAST2: fig|442.17.peg.1865	Putative membrane-spanning protein	814
179-H5	3229575	NA	3408516	RAST2: fig|442.17.rna.14	LSU rRNA ## 23S rRNA, large subunit ribosomalRNA	160
44-D8	2081741	NA	2423097	RAST2:fig|442.17.peg.3278	Acetyltransferase	69
163-E8	254894	NA	254894	RAST2:fig|442.17.peg.1056	SSU ribosomal protein S1p	1371
30-A1	373340	NA	2323044	RAST2:fig|442.17.peg.3174	Broad-specificity glycerol dehydrogenase (EC1.1.99.22), subunit SldA @ Gluconate 5-dehydrogenase, large subunit	586
3-G9	2795979	NA	1045962	RAST2: fig|442.17.peg.1928	Putative hemagglutinin-related protein	478
19-B7	1127320	NA	1803853	RAST2:fig|442.17.peg.2650	Membrane-fusion protein	940
28-A4	1779312	NA	1614453	RAST2:fig|442.17.peg.2479	Diaminopimelate decarboxylase (EC 4.1.1.20)	712
162-C6	3434759	NA	1688624	RAST2:fig|442.17.peg.2544	Glycerol-3-phosphate dehydrogenase [NAD(P)+](EC 1.1.1.94)	444
20-G6	783433	NA	2916683	RAST2:fig|442.17.peg.465	Various polyols ABC transporter,substrate-binding protein	1162
63-C11	964814	NA	1045980	RAST2:fig|442.17.peg.1928	Putative hemagglutinin-related protein	496
63-D11	2959047	NA	1045980	RAST2:fig|442.17.peg.1928	Putative hemagglutinin-related protein	496
97-H8	3216613	NA	1305112	RAST2:fig|442.17.peg.2191	Dolichol-phosphate mannosyltransferase	601
27-E4	2099757	NA	1705012	RAST2:fig|442.17.peg.2557	Mitochondrial processing peptidase-like protein(EC 3.4.24.64)	745
29-F12	373340	NA	2323044	RAST2:fig|442.17.peg.3174	Broad-specificity glycerol dehydrogenase (EC1.1.99.22), subunit SldA @ Gluconate 5-dehydrogenase, large subunit	586
104-E5	671052	NA	2061600	RAST2:fig|442.17.peg.2902	Acetylornithine aminotransferase (EC 2.6.1.11)	628
37-C5	277058	NA	1440652	RAST2:fig|442.17.peg.2317	Probable Co/Zn/Cd efflux system membrane fusionprotein	-18
39-B5	636730	NA	636728	RAST2:fig|442.17.peg.1509	Fructose-bisphosphate aldolase class I (EC4.1.2.13)	275
