## Supplementary material for "*Gluconobacter oxydans* Knockout Collection Finds Improved Rare Earth Element Extraction": Table S5

### Sheet: A. All Hits from TB and BPB
Locus Tag	Gene Name	Features Disrupted	TB Final pH Screen Phenotype	BPB Acidification Rate Screen Phenotype		Category	Count
GO_3277	ettA	Energy-dependent translational throttle proteinEttA	H	F		Everything	304
GO_1534	glpX	Fructose-1,6-bisphosphatase, GlpX type (EC3.1.3.11)	H	F		Total TB	282
GO_289	GO_0289	hypothetical protein	H	F		Total BPB	82
GO_1067	GO_1067	D-alanyl-D-alanine carboxypeptidase (EC3.4.16.4)	H	F		Total TB High	235
GO_1076	GO_1076	ABC-type transport system involved in resistanceto organic solvents, auxiliary component	H	F		Total TB Low	47
GO_1658	GO_1658	Sphingosine kinase and enzymes related toeukaryotic diacylglycerol kinase	H	F		TB High Only	182
GO_1865	GO_1865	Putative membrane-spanning protein	H	F		TB Low Only	40
GO_1873	GO_1873	ATP-dependent RNA helicase Atu1833	H	F		Total BPB Fast	49
GO_2019	yqg	Putative pre-16S rRNA nuclease Yqg	H	F		Total BPB Slow	33
GO_210	GO_210	Phosphogluconate dehydratase (EC 4.2.1.12)	H	F		BPB Fast Only	15
GO_2105	GO_2105	Phytoene synthase (EC 2.5.1.32)	H	F		BPB Slow Only	7
GO_2223	GO_2223	Adenosylhomocysteinase (EC 3.3.1.1)	H	F		TB High, BPB F	29
GO_2309	GO_2309	Riboflavin synthase eubacterial/eukaryotic (EC2.5.1.9)\Diaminohydroxyphosphoribosylaminopyrimidinedeaminase (EC 3.5.4.26) /5-amino-6-(5-phosphoribosylamino)uracil reductase (EC1.1.1.193)	H	F		TB High, BPB S	24
GO_2456	GO_2456	hypothetical protein	H	F		TB Low, BPB F	5
GO_2571	GO_2571	TonB-dependent receptor	H	F		TB Low, BPB S	2
GO_2699	GO_2699	hypothetical protein	H	F		Both	60
GO_2761	GO_2761	ROK family sugar kinase or transcriptional regulator	H	F		Alternative Everything Count	304
GO_2829	GO_2829	hypothetical protein	H	F
GO_2902	GO_2902	Acetylornithine aminotransferase (EC 2.6.1.11)	H	F
GO_3260	GO_3260	Transcriptional regulator	H	F
GO_36	GO_36	UDP-glucose 4-epimerase (EC 5.1.3.2)	H	F
GO_406	GO_406	hypothetical protein	H	F
GO_868	GO_868	Transcriptional regulator, LacI family	H	F
GO_1937	hemK	Peptide chain release factor N(5)-glutaminemethyltransferase (EC 2.1.1.297)	H	F
GO_174	ntrX	Nitrogen regulation protein NtrX	H	F
GO_1871	paaD	PaaD-like protein (DUF59) involved in Fe-Scluster assembly	H	F
GO_2181	tps1	Trehalose-6-phosphate phosphatase (EC 3.1.3.12)	H	F
GO_3261	mur	Manganese uptake regulation protein MUR	H	F
GO_2463	GO_2463	Shikimate 5-dehydrogenase I alpha (EC 1.1.1.25)	H	F
GO_2506	cyoA	Cytochrome O ubiquinol oxidase subunit II (EC1.10.3.-)	H	S
GO_2503	cyoD	Cytochrome O ubiquinol oxidase subunit IV (EC1.10.3.-)	H	S
GO_2812	lam	Lysine 2,3-aminomutase (EC 5.4.3.2)	H	S
GO_923	GO_0923	NADH dehydrogenase (EC 1.6.99.3)	H	S
GO_1060	GO_1060	hypothetical protein	H	S
GO_1659	GO_1659	FIG00687856: Predicted nucleotidyltransferases	H	S
GO_1662	GO_1662	AMP-binding enzyme, associated with serinepalmitoyltransferase	H	S
GO_1663	GO_1663	hypothetical protein	H	S
GO_182	GO_182	Mannose-1-phosphate guanylyltransferase (EC2.7.7.13) / Mannose-6-phosphate isomerase (EC 5.3.1.8)	H	S
GO_1993	GO_1993	Sensory transduction histidine kinase	H	S
GO_2191	GO_2191	Dolichol-phosphate mannosyltransferase	H	S
GO_2479	GO_2479	Diaminopimelate decarboxylase (EC 4.1.1.20)	H	S
GO_2557	GO_2557	Mitochondrial processing peptidase-like protein(EC 3.4.24.64)	H	S
GO_3255	GO_3255	NifU protein	H	S
GO_2438	kdtA	3-deoxy-D-manno-octulosonic acid transferase (EC2.4.99.12)(EC 2.4.99.13)	H	S
GO_1459	kup	Kup system potassium uptake protein	H	S
GO_2781	mgdH	Glucose dehydrogenase, PQQ-dependent (EC1.1.5.2)	H	S
GO_388	mreC	Rod shape-determining protein MreC	H	S
GO_389	mreD	Rod shape-determining protein MreD	H	S
GO_2303	pqqC	Coenzyme PQQ synthesis protein C	H	S
GO_2305	pqqE	Coenzyme PQQ synthesis protein E	H	S
GO_2196	tldD	TldD protein, part of TldE/TldD proteolyticcomplex	H	S
GO_2558	tldE	TldE protein, part of TldE/TldD proteolyticcomplex	H	S
GO_2863	GO_2863	Tryptophan synthase beta chain (EC 4.2.1.20)	H	S
GO_673	atu4171	ATP-dependent RNA helicase Atu4171	H
GO_1481	ccmA	ABC transporter involved in cytochrome cbiogenesis, ATPase component CcmA	H
GO_1879	clpX	ATP-dependent Clp protease ATP-binding subunitClpX	H
GO_1671	cysG	Precorrin-2 oxidase (EC 1.3.1.76)Sirohydrochlorin ferrochelatase activity of CysG (EC4.99.1.4) / Uroporphyrinogen-III methyltransferase (EC2.1.1.107)	H
GO_1605	DbsA	Periplasmic thiol:disulfide interchange proteinDsbA	H
GO_171	dusB	tRNA-dihydrouridine synthase DusB	H
GO_2710	envC	Murein hydrolase activator EnvC	H
GO_2773	ftsE	Cell-division-associated, ABC-transporter-likesignaling protein FtsE	H
GO_1058	GO_1058	3-phosphoshikimate 1-carboxyvinyltransferase (EC2.5.1.19)	H
GO_1072	GO_1072	Fructokinase (EC 2.7.1.4)	H
GO_1074	GO_1074	Fe-S oxidoreductase	H
GO_1075	GO_1075	Ceramide glucosyltransferase (EC 2.4.1.80)	H
GO_1077	GO_1077	hypothetical protein	H
GO_1097	GO_1097	NADPH-dependent 7-cyano-7-deazaguanine reductase(EC 1.7.1.13)	H
GO_1106	GO_1106	Histidine kinase/response regulator hybridprotein	H
GO_1168	GO_1168	DNA protection during starvation protein	H
GO_1174	GO_1174	hypothetical protein	H
GO_1176	GO_1176	Bacteriocin/lantibiotic efflux ABC transporter,permease/ATP-binding protein	H
GO_1380	GO_1380	O-succinylhomoserine sulfhydrylase	H
GO_1389	GO_1389	Large exoproteins involved in heme utilization oradhesion	H
GO_1418	GO_1418	5-aminolevulinate synthase (EC 2.3.1.37)	H
GO_1436	GO_1436	hypothetical protein	H
GO_1441	GO_1441	GDP-mannose 4,6-dehydratase (EC 4.2.1.47)	H
GO_1442	GO_1442	GDP-mannose 4,6-dehydratase (EC 4.2.1.47)	H
GO_1446	GO_1446	LipopolysaccharideN-acetylglucosaminyltransferase I	H
GO_1447	GO_1447	glycosyl transferase, group 1	H
GO_1460	GO_1460	Radical SAM family enzyme, similar tocoproporphyrinogen III oxidase, oxygen-independent,clustered with nucleoside-triphosphatase RdgB	H
GO_1506	GO_1506	7-carboxy-7-deazaguanine synthase (EC 4.3.99.3)	H
GO_1516	GO_1516	Outer membrane protein	H
GO_1530	GO_1530	ATP-dependent Clp protease proteolytic subunit(EC 3.4.21.92)	H
GO_156	GO_156	Phosphoribosyl-ATP pyrophosphatase (EC 3.6.1.31)	H
GO_158	GO_158	N-acetyltransferase /Phosphoribosylformimino-5-aminoimidazole carboxamideribotide isomerase (EC 5.3.1.16)	H
GO_1600	GO_1600	Citrate synthase (si) (EC 2.3.3.1)	H
GO_1603	GO_1603	Putative phosphatase	H
GO_1612	GO_1612	Acyl-CoA:1-acyl-sn-glycerol-3-phosphateacyltransferase (EC 2.3.1.51)	H
GO_1616	GO_1616	Response regulator receiver	H
GO_1618	GO_1618	hypothetical protein	H
GO_1653	GO_1653	FIG00688344: hypothetical protein	H
GO_1654	GO_1654	Sphingolipid (S)-alpha-hydroxylase (no EC)	H
GO_1656	GO_1656	Lipopolysaccharide export system permease proteinLptF	H
GO_1660	GO_1660	Serine palmitoyltransferase (EC 2.3.1.50)	H
GO_1749	GO_1749	Homoserine O-acetyltransferase (EC 2.3.1.31)	H
GO_1794	GO_1794	UDP-N-acetylmuramoylalanine--D-glutamate ligase(EC 6.3.2.9)	H
GO_1806	GO_1806	FIG00688361: hypothetical protein	H
GO_1836	GO_1836	Transcriptional regulator, LysR family	H
GO_1854	GO_1854	Integration host factor alpha subunit	H
GO_1856	GO_1856	Uncharacterized UPF0118 membrane protein	H
GO_1909	GO_1909	Putative outer membrane protein	H
GO_1922	GO_1922	UTP--glucose-1-phosphate uridylyltransferase(EC 2.7.7.9)	H
GO_1923	GO_1923	UTP--glucose-1-phosphate uridylyltransferase (EC2.7.7.9) / Phosphomannomutase (EC 5.4.2.8)	H
GO_1932	GO_1932	hypothetical protein	H
GO_1945	GO_1945	hypothetical protein	H
GO_1984	GO_1984	Hypothetical protein associated with Serinepalmitoyltransferase	H
GO_1999	GO_1999	Oxidoreductase, Gfo/Idh/MocA family	H
GO_2004	GO_2004	LSU ribosomal protein L31pprotein L31p, zinc-independent	H
GO_2006	GO_2006	hypothetical protein	H
GO_2062	GO_2062	Phosphoribosylaminoimidazole-succinocarboxamidesynthase (EC 6.3.2.6)	H
GO_2075	GO_2075	Anthranilate phosphoribosyltransferase (EC2.4.2.18)	H
GO_2086	GO_2086	LSU ribosomal protein L33pprotein L33p, zinc-independent	H
GO_2109	hpnB	Hopene-associated glycosyltransferase HpnB	H
GO_2111	GO_2111	Predicted integral membrane protein	H
GO_2144	GO_2144	UDP-N-acetylglucosamine 4-epimerase	H
GO_2145	GO_2145	hypothetical protein	H
GO_2148	GO_2148	hypothetical protein	H
GO_2185	GO_2185	Ribonucleotide reductase of class II (coenzymeB12-dependent) (EC 1.17.4.1)	H
GO_2192	GO_2192	Uncharacterized integral membrane,glycosyltransferase	H
GO_2210	GO_2210	S-adenosylmethionine decarboxylase proenzyme (EC4.1.1.50), prokaryotic class 1B	H
GO_2214	GO_2214	tRNA dimethylallyltransferase (EC 2.5.1.75)	H
GO_2262	GO_2262	hypothetical protein	H
GO_2297	GO_2297	Histidinol dehydrogenase (EC 1.1.1.23)	H
GO_2348	GO_2348	hypothetical protein	H
GO_2355	GO_2355	hypothetical protein	H
GO_2373	GO_2373	Creatinine amidohydrolase (EC 3.5.2.10)	H
GO_2374	GO_2374	hypothetical protein	H
GO_2388	GO_2388	5-hydroxyisourate hydrolase (EC 3.5.2.17)	H
GO_2435	GO_2435	Pyridoxamine 5'-phosphate oxidase (EC 1.4.3.5)	H
GO_2436	GO_2436	hypothetical protein	H
GO_2485	GO_2485	Polyphosphate kinase (EC 2.7.4.1)	H
GO_2496	GO_2496	UDP-N-acetylglucosamine 4,6-dehydratase (EC4.2.1.135)	H
GO_2511	GO_2511	Putative transmembrane protein	H
GO_2544	GO_2544	Glycerol-3-phosphate dehydrogenase [NAD(P)+](EC 1.1.1.94)	H
GO_2589	GO_2589	Heat shock protein, Hsp20 family	H
GO_2592	GO_2592	tRNA pseudouridine(38-40) synthase (EC5.4.99.12)	H
GO_2607	GO_2607	UDP-3-O-[3-hydroxymyristoyl] glucosamineN-acyltransferase (EC 2.3.1.191)	H
GO_2608	GO_2608	Periplasmic chaperone of outer membrane proteins Skp @ Outer membrane protein H precursor	H
GO_2622	GO_2622	hypothetical protein	H
GO_2643	GO_2643	Glutathione S-transferase family protein	H
GO_2649	czcA/cusA	Cobalt-zinc-cadmium resistance protein CzcA; Cation efflux system protein CusA	H
GO_2650	GO_2650	Membrane-fusion protein	H
GO_2651	GO_2651	Efflux transport system, outer membrane factor (OMF) lipoprotein	H
GO_2657	GO_2657	DNA-directed RNA polymerase beta' subunit (EC2.7.7.6)	H
GO_2689	GO_2689	hypothetical protein	H
GO_2702	GO_2702	FIG139612: Possible conserved membrane protein	H
GO_2752	GO_2752	DNA polymerase III chi subunit (EC 2.7.7.7)	H
GO_2755	GO_2755	hypothetical protein	H
GO_2759	GO_2759	Hydrogenase-4 component G	H
GO_2764	GO_2764	SAM-dependent methyltransferase 2, in clusterwith Hydroxyacylglutathione hydrolase	H
GO_2765	GO_2765	Hydroxyacylglutathione hydrolase (EC 3.1.2.6)	H
GO_2772	ftsX	Cell-division-associated, ABC-transporter-like signaling protein FtsX	H
GO_2774	GO_2774	hypothetical protein	H
GO_2813	GO_2813	Translation elongation factor PLys34--(R)-beta-lysine ligase	H
GO_2819	GO_2819	hypothetical protein	H
GO_2828	GO_2828	hypothetical protein	H
GO_2830	GO_2830	hypothetical protein	H
GO_2845	GO_2845	L-lactate dehydrogenase	H
GO_2905	GO_2905	hypothetical protein	H
GO_2970	GO_2970	Paraquat-inducible protein B	H
GO_300	GO_300	Outer membrane low permeability porin, OprBfamily	H
GO_3148	GO_3148	hypothetical protein	H
GO_3172	GO_3172	hypothetical protein	H
GO_3238	GO_3238	hypothetical protein	H
GO_3262	GO_3262	Putative hemolysin	H
GO_3278	GO_3278	Acetyltransferase	H
GO_350	GO_350	Biotin carboxyl carrier protein of acetyl-CoA carboxylase	H
GO_373	GO_373	DNA polymerase I (EC 2.7.7.7)	H
GO_375	GO_375	ABC transporter, substrate-binding protein(cluster 5, nickel/peptides/opines)	H
GO_382	GO_382	N-acetylmuramoyl-L-alanine amidase (EC 3.5.1.28)	H
GO_441	GO_441	Outer membrane protein	H
GO_541	GO_541	ABC transporter, substrate-binding protein (cluster 5, nickel/peptides/opines)	H
GO_544	GO_544	ABC transporter, ATP-binding protein (cluster 5,nickel/peptides/opines)	H
GO_584	GO_584	5-methyltetrahydropteroyltriglutamate--homocysteine methyltransferase (EC 2.1.1.14)	H
GO_585	GO_585	hypothetical protein	H
GO_634	GO_634	probable transglycosylase	H
GO_657	GO_657	Queuine tRNA-ribosyltransferase (EC 2.4.2.29)	H
GO_68	GO_68	Heparinase II/III family protein	H
GO_721	GO_721	None (90bp upstream from hypothetical protein GO_721)	H
GO_78	GO_78	Two-component system sensor histidine kinase	H
GO_175	hfq	RNA-binding protein Hfq	H
GO_159	hisH	Imidazole glycerol phosphate synthaseamidotransferase subunit (EC 2.4.2.-)	H
GO_2110	hpnA	Hopanoid-associated sugar epimerase HpnA	H
GO_2346	hpnN	Hopanoid-associated RND transporter, HpnN	H
GO_2087	lexA	SOS-response repressor and protease LexA (EC3.4.21.88)	H
GO_1655	lptG	Lipopolysaccharide export system permease proteinLptG	H
GO_3200	LuxR	Two-component transcriptional response regulator,LuxR family	H
GO_581	metR	Transcriptional activator MetR	H
GO_1750	metX	Homoserine O-acetyltransferase (EC 2.3.1.31)	H
GO_2642	minC	Septum site-determining protein MinC	H
GO_2641	minD	Septum site-determining protein MinD	H
GO_1943	mlaD	Phospholipid ABC transporter substrate-bindingprotein MlaD	H
GO_2354	mlaE	Phospholipid ABC transporter permease proteinMlaE	H
GO_2236	mnmE	tRNA-5-carboxymethylaminomethyl-2-thiouridine(34) synthesis protein MnmE	H
GO_2237	mnmG	tRNA-5-carboxymethylaminomethyl-2-thiouridine(34) synthesis protein MnmG	H
GO_1674	mntR	Mn-dependent transcriptional regulator MntR	H
GO_390	mrdA	Peptidoglycan D,D-transpeptidase MrdA (EC3.4.16.4)	H
GO_387	mreB	Rod shape-determining protein MreB	H
GO_173	ntrY	Nitrogen regulation protein NtrY (EC 2.7.3.-)	H
GO_630	oprB	Outer membrane low permeability porin, OprBfamily	H
GO_1855	pa2737	Transcriptional regulator PA2737, MerR family	H
GO_2563	pemT	Phosphatidylethanolamine N-methyltransferase (EC2.1.1.17)	H
GO_2931	plsY	Acyl-phosphate:glycerol-3-phosphateO-acyltransferase PlsY (EC 2.3.1.n3)	H
GO_2302	pqqB	None (82 bp upstream from Coenzyme PQQ synthesis protein B)	H
GO_1198	priA	Helicase PriA essential for oriC/DnaA-independentDNA replication	H
GO_1638	proX	Glycine betaine/L-proline transportsubstrate-binding protein ProX (TC 3.A.1.12.1)	H
GO_548	putR	Predicted regulator PutR for prolineutilization, GntR family	H
GO_1388	rarA	Replication-associated recombination proteinRarA	H
GO_1471	rbfA	Ribosome-binding factor A	H
GO_2904	reck	Regulatory protein RecX	H
GO_635	rfbD	O-antigen export system permease protein RfbD	H
GO_380	rneE	Ribonuclease E (EC 3.1.26.12)	H
GO_391	rodA	Rod shape-determining protein RodA	H
GO_1056	s1p	SSU ribosomal protein S1p	H
GO_1844	s21p	SSU ribosomal protein S21p	H
GO_188	s9p	SSU ribosomal protein S9p (S16e)	H
GO_3173	sldB	Broad-specificity glycerol dehydrogenase (EC1.1.99.22), subunit SldB @ Gluconate 5-dehydrogenase, smallsubunit	H
GO_1367	tolQ	Tol-Pal system protein TolQ	H
GO_1366	tolR	Tol biopolymer transport system, TolR protein	H
GO_1087	trxa	Thioredoxin	H
GO_2012	uvrD/pcrA	ATP-dependent DNA helicase UvrD/PcrA (EC3.6.4.12)	H
GO_3271	ybbN	FIG000875: Thioredoxin domain-containing proteinEC-YbbN	H
GO_3269	ycaR	FIG002473: Protein YcaR in KDO2-Lipid Abiosynthesis cluster	H
GO_2100	ftsJ	23S rRNA (uridine(2552)-2'-O)-methyltransferase(EC 2.1.1.166)	H
GO_47	GO_47	Alkyl hydroperoxide reductase protein C (EC1.11.1.15)	H
GO_1805	g6pd	Glucose-6-phosphate 1-dehydrogenase (EC1.1.1.49)	H
GO_2091	GO_2091	Membrane dipeptidase( EC:3.4.13.19 )	H
GO_2951	GO_2951	Multimodular transpeptidase-transglycosylase (EC2.4.1.129) (EC 3.4.-.-)	H
GO_2112	GO_2112	Prephenate dehydrogenase (EC 1.3.1.12)	H
GO_2168	GO_2168	Pyrroline-5-carboxylate reductase (EC 1.5.1.2)	H
GO_2617	GO_2617	Ribonuclease III (EC 3.1.26.3)	H
GO_493	GO_493	Sugar phosphate isomerases/epimerase	H
GO_2343	GO_2343	TonB-dependent outer membrane receptor	H
GO_2864	GO_2864	Tryptophan synthase alpha chain (EC 4.2.1.20)	H
GO_3253	GO_3253	Two-component transcriptional responseregulator, LuxR family	H
GO_1509	GO_1509	Fructose-bisphosphate aldolase class I (EC4.1.2.13)	L	F
GO_1829	GO_1829	Transport-related membrane protein	L	F
GO_2805	LepA	None (6bp upstream from Translation elongation factor LepA)	L	F
GO_3252	GO_3252	Fructose-bisphosphate aldolase class II (EC4.1.2.13)	L	F
GO_1025	GO_acrR	Transcriptional regulator, AcrR family	L	F
GO_1035	GO_1035	MBL-fold metallo-hydrolase superfamily	L	S
GO_1921	lipB	Octanoate-[acyl-carrier-protein]-protein-N-octanoyltransferase (EC 2.3.1.181)	L	S
GO_1731	elf-2B	Nucleoside-diphosphate-sugar pyrophosphorylase involved in lipopolysaccharide biosynthesis/translationinitiation factor 2B, gamma/epsilon subunits(eIF-2Bgamma/eIF-2Bepsilon)	L
GO_1683	GO_1683	Transcriptional regulator, AcrR family	L
GO_1849	bamE	Outer membrane beta-barrel assembly protein BamE	L
GO_1848	envZ	Osmolarity sensor protein EnvZ (EC 2.7.3.-)	L
GO_1517	ggt1	Gamma-glutamyltranspeptidase (EC 2.3.2.2)Glutathione hydrolase (EC 3.4.19.13)	L
GO_1348	GO_1348	Putative outer membrane protein	L
GO_1415	GO_1415	hypothetical protein	L
GO_1438	GO_1438	Glycosyl transferase, group 1	L
GO_1455	GO_1455	Two-component system sensor histidine kinase	L
GO_1728	GO_1728	hypothetical protein	L
GO_1912	GO_1912	Transcription-repair coupling factor	L
GO_192	GO_192	Xanthine and CO dehydrogenases maturation factor,XdhC/CoxF family	L
GO_2170	GO_2170	hypothetical protein	L
GO_2173	GO_2173	Glycosyltransferase	L
GO_2178	GO_2178	hypothetical protein	L
GO_2386	GO_2386	Uricase (urate oxidase) (EC 1.7.3.3)	L
GO_2634	GO_2634	Uncharacterized protein CC_3748	L
GO_2698	GO_2698	Type II restriction adenine-specific methylase(EC 2.1.1.72)	L
GO_2776	GO_2776	Two-component system sensor histidine kinase	L
GO_2861	GO_2861	Oxidoreductase probably involved in sulfitereduction	L
GO_3031	GO_3031	hypothetical protein	L
GO_967	GO_967	hypothetical protein	L
GO_2697	hII	Ribonuclease HII (EC 3.1.26.4)	L
GO_2440	htrB	Lipid A biosynthesis lauroyl acyltransferase (EC2.3.1.241)	L
GO_193	moeA	Molybdopterin molybdenumtransferase (EC2.10.1.1)	L
GO_85	nifS	Cysteine desulfurase (EC 2.8.1.7)	L
GO_628	oprB	Carbohydrate-selective porin OprB	L
GO_2072	pdh1	Pyruvate dehydrogenase E1 component beta subunit(EC 1.2.4.1)	L
GO_1846	petP	HTH-type transcriptional regulator PetP	L
GO_1847	petR	DNA-binding response regulator PetR	L
GO_1161	phoR	Phosphate regulon sensor protein PhoR (SphS) (EC2.7.13.3)	L
GO_1165	pstA	Phosphate transport system permease protein PstA(TC 3.A.1.7.1)	L
GO_1164	pstB	Phosphate transport ATP-binding protein PstB (TC3.A.1.7.1)	L
GO_1166	pstC	Phosphate transport system permease protein PstC(TC 3.A.1.7.1)	L
GO_2369	pstS	Phosphate ABC transporter, periplasmicphosphate-binding protein PstS (TC 3.A.1.7.1)	L
GO_201	speC	Pyridoxal 5-phosphate (PLP)-dependent ornithine decarboxylase (EC 4.1.1.17)	L
GO_2743	surA	Periplasmic chaperone and peptidyl-prolylcis-trans isomerase of outer membrane proteins SurA (EC5.2.1.8)	L
GO_2957	tonB	TPR domain protein, putative component of TonBsystem	L
GO_2929	top1	DNA topoisomerase I (EC 5.99.1.2)	L
GO_2648	ykoH	Two-component system sensor histidine kinase	L
GO_2942	GO_2942	Amidohydrolase precursor		F
GO_313	GO_0313	Uncharacterized SAM-dependentO-methyltransferase		F
GO_1376	GO_1376	Glutamate N-acetyltransferase (EC 2.3.1.35)N-acetylglutamate synthase (EC 2.3.1.1)		F
GO_178	GO_178	hypothetical protein		F
GO_2357	GO_2357	Phage shock protein B		F
GO_2556	GO_2556	Threonine synthase (EC 4.2.3.1)		F
GO_2916	GO_2916	hypothetical protein		F
GO_2979	GO_2979	ATP synthase epsilon chain (EC 3.6.3.14)		F
GO_1341	idnk	Gluconokinase (EC 2.7.1.12)		F
GO_196	mobA	Molybdenum cofactor guanylyltransferase (EC2.7.7.77) / Molybdopterin synthase sulfur carrier subunit		F
GO_84	nifS	Cysteine desulfurase (EC 2.8.1.7)		F
GO_2626	phgdH	D-3-phosphoglycerate dehydrogenase (EC 1.1.1.95)		F
GO_2153	ychF	GTP-binding and nucleic acid-binding proteinYchF		F
GO_29	GO_29	Transcriptional regulator, AcrR family		F
GO_2220	GO_2220	Pyruvate decarboxylase (EC 4.1.1.1)		F
GO_2458	asns	Asparagine synthetase [glutamine-hydrolyzing] (EC6.3.5.4)		S
GO_1427	czcD	None (Cobalt-zinc-cadmium resistance protein CzcD)		S
GO_1177	GO_1177	hypothetical protein		S
GO_1928	GO_1928	Putative hemagglutinin-related protein		S
GO_783	GO_783	hypothetical protein		S
GO_1175	hlyD	HlyD family secretion protein		S
GO_1363	pal	Tol-Pal system peptidoglycan-associatedlipoprotein PAL		S

### Sheet: B. Hits from TB Screen
Locus Tag	Gene Name	Features Disrupted	TB Final pH Screen Phenotype	BPB Acidification Rate Screen Phenotype
GO_3277	ettA	Energy-dependent translational throttle proteinEttA	H	F
GO_1534	glpX	Fructose-1,6-bisphosphatase, GlpX type (EC3.1.3.11)	H	F
GO_289	GO_0289	hypothetical protein	H	F
GO_1067	GO_1067	D-alanyl-D-alanine carboxypeptidase (EC3.4.16.4)	H	F
GO_1076	GO_1076	ABC-type transport system involved in resistanceto organic solvents, auxiliary component	H	F
GO_1658	GO_1658	Sphingosine kinase and enzymes related toeukaryotic diacylglycerol kinase	H	F
GO_1865	GO_1865	Putative membrane-spanning protein	H	F
GO_1873	GO_1873	ATP-dependent RNA helicase Atu1833	H	F
GO_2019	yqg	Putative pre-16S rRNA nuclease Yqg	H	F
GO_210	GO_210	Phosphogluconate dehydratase (EC 4.2.1.12)	H	F
GO_2105	GO_2105	Phytoene synthase (EC 2.5.1.32)	H	F
GO_2223	GO_2223	Adenosylhomocysteinase (EC 3.3.1.1)	H	F
GO_2309	GO_2309	Riboflavin synthase eubacterial/eukaryotic (EC2.5.1.9)\Diaminohydroxyphosphoribosylaminopyrimidinedeaminase (EC 3.5.4.26) /5-amino-6-(5-phosphoribosylamino)uracil reductase (EC1.1.1.193)	H	F
GO_2456	GO_2456	hypothetical protein	H	F
GO_2571	GO_2571	TonB-dependent receptor	H	F
GO_2699	GO_2699	hypothetical protein	H	F
GO_2761	GO_2761	ROK family sugar kinase or transcriptional regulator	H	F
GO_2829	GO_2829	hypothetical protein	H	F
GO_2902	GO_2902	Acetylornithine aminotransferase (EC 2.6.1.11)	H	F
GO_3260	GO_3260	Transcriptional regulator	H	F
GO_36	GO_36	UDP-glucose 4-epimerase (EC 5.1.3.2)	H	F
GO_406	GO_406	hypothetical protein	H	F
GO_868	GO_868	Transcriptional regulator, LacI family	H	F
GO_1937	hemK	Peptide chain release factor N(5)-glutaminemethyltransferase (EC 2.1.1.297)	H	F
GO_174	ntrX	Nitrogen regulation protein NtrX	H	F
GO_1871	paaD	PaaD-like protein (DUF59) involved in Fe-Scluster assembly	H	F
GO_2181	tps1	Trehalose-6-phosphate phosphatase (EC 3.1.3.12)	H	F
GO_3261	mur	Manganese uptake regulation protein MUR	H	F
GO_2463	GO_2463	Shikimate 5-dehydrogenase I alpha (EC 1.1.1.25)	H	F
GO_2506	cyoA	Cytochrome O ubiquinol oxidase subunit II (EC1.10.3.-)	H	S
GO_2503	cyoD	Cytochrome O ubiquinol oxidase subunit IV (EC1.10.3.-)	H	S
GO_2812	lam	Lysine 2,3-aminomutase (EC 5.4.3.2)	H	S
GO_923	GO_0923	NADH dehydrogenase (EC 1.6.99.3)	H	S
GO_1060	GO_1060	hypothetical protein	H	S
GO_1659	GO_1659	FIG00687856: Predicted nucleotidyltransferases	H	S
GO_1662	GO_1662	AMP-binding enzyme, associated with serinepalmitoyltransferase	H	S
GO_1663	GO_1663	hypothetical protein	H	S
GO_182	GO_182	Mannose-1-phosphate guanylyltransferase (EC2.7.7.13) / Mannose-6-phosphate isomerase (EC 5.3.1.8)	H	S
GO_1993	GO_1993	Sensory transduction histidine kinase	H	S
GO_2191	GO_2191	Dolichol-phosphate mannosyltransferase	H	S
GO_2479	GO_2479	Diaminopimelate decarboxylase (EC 4.1.1.20)	H	S
GO_2557	GO_2557	Mitochondrial processing peptidase-like protein(EC 3.4.24.64)	H	S
GO_3255	GO_3255	NifU protein	H	S
GO_2438	kdtA	3-deoxy-D-manno-octulosonic acid transferase (EC2.4.99.12)(EC 2.4.99.13)	H	S
GO_1459	kup	Kup system potassium uptake protein	H	S
GO_2781	mgdH	Glucose dehydrogenase, PQQ-dependent (EC1.1.5.2)	H	S
GO_388	mreC	Rod shape-determining protein MreC	H	S
GO_389	mreD	Rod shape-determining protein MreD	H	S
GO_2303	pqqC	Coenzyme PQQ synthesis protein C	H	S
GO_2305	pqqE	Coenzyme PQQ synthesis protein E	H	S
GO_2196	tldD	TldD protein, part of TldE/TldD proteolyticcomplex	H	S
GO_2558	tldE	TldE protein, part of TldE/TldD proteolyticcomplex	H	S
GO_2863	GO_2863	Tryptophan synthase beta chain (EC 4.2.1.20)	H	S
GO_673	atu4171	ATP-dependent RNA helicase Atu4171	H
GO_1481	ccmA	ABC transporter involved in cytochrome cbiogenesis, ATPase component CcmA	H
GO_1879	clpX	ATP-dependent Clp protease ATP-binding subunitClpX	H
GO_1671	cysG	Precorrin-2 oxidase (EC 1.3.1.76)Sirohydrochlorin ferrochelatase activity of CysG (EC4.99.1.4) / Uroporphyrinogen-III methyltransferase (EC2.1.1.107)	H
GO_1605	DbsA	Periplasmic thiol:disulfide interchange proteinDsbA	H
GO_171	dusB	tRNA-dihydrouridine synthase DusB	H
GO_2710	envC	Murein hydrolase activator EnvC	H
GO_2773	ftsE	Cell-division-associated, ABC-transporter-likesignaling protein FtsE	H
GO_1058	GO_1058	3-phosphoshikimate 1-carboxyvinyltransferase (EC2.5.1.19)	H
GO_1072	GO_1072	Fructokinase (EC 2.7.1.4)	H
GO_1074	GO_1074	Fe-S oxidoreductase	H
GO_1075	GO_1075	Ceramide glucosyltransferase (EC 2.4.1.80)	H
GO_1077	GO_1077	hypothetical protein	H
GO_1097	GO_1097	NADPH-dependent 7-cyano-7-deazaguanine reductase(EC 1.7.1.13)	H
GO_1106	GO_1106	Histidine kinase/response regulator hybridprotein	H
GO_1168	GO_1168	DNA protection during starvation protein	H
GO_1174	GO_1174	hypothetical protein	H
GO_1176	GO_1176	Bacteriocin/lantibiotic efflux ABC transporter,permease/ATP-binding protein	H
GO_1380	GO_1380	O-succinylhomoserine sulfhydrylase	H
GO_1389	GO_1389	Large exoproteins involved in heme utilization oradhesion	H
GO_1418	GO_1418	5-aminolevulinate synthase (EC 2.3.1.37)	H
GO_1436	GO_1436	hypothetical protein	H
GO_1441	GO_1441	GDP-mannose 4,6-dehydratase (EC 4.2.1.47)	H
GO_1442	GO_1442	GDP-mannose 4,6-dehydratase (EC 4.2.1.47)	H
GO_1446	GO_1446	LipopolysaccharideN-acetylglucosaminyltransferase I	H
GO_1447	GO_1447	glycosyl transferase, group 1	H
GO_1460	GO_1460	Radical SAM family enzyme, similar tocoproporphyrinogen III oxidase, oxygen-independent,clustered with nucleoside-triphosphatase RdgB	H
GO_1506	GO_1506	7-carboxy-7-deazaguanine synthase (EC 4.3.99.3)	H
GO_1516	GO_1516	Outer membrane protein	H
GO_1530	GO_1530	ATP-dependent Clp protease proteolytic subunit(EC 3.4.21.92)	H
GO_156	GO_156	Phosphoribosyl-ATP pyrophosphatase (EC 3.6.1.31)	H
GO_158	GO_158	N-acetyltransferase /Phosphoribosylformimino-5-aminoimidazole carboxamideribotide isomerase (EC 5.3.1.16)	H
GO_1600	GO_1600	Citrate synthase (si) (EC 2.3.3.1)	H
GO_1603	GO_1603	Putative phosphatase	H
GO_1612	GO_1612	Acyl-CoA:1-acyl-sn-glycerol-3-phosphateacyltransferase (EC 2.3.1.51)	H
GO_1616	GO_1616	Response regulator receiver	H
GO_1618	GO_1618	hypothetical protein	H
GO_1653	GO_1653	FIG00688344: hypothetical protein	H
GO_1654	GO_1654	Sphingolipid (S)-alpha-hydroxylase (no EC)	H
GO_1656	GO_1656	Lipopolysaccharide export system permease proteinLptF	H
GO_1660	GO_1660	Serine palmitoyltransferase (EC 2.3.1.50)	H
GO_1749	GO_1749	Homoserine O-acetyltransferase (EC 2.3.1.31)	H
GO_1794	GO_1794	UDP-N-acetylmuramoylalanine--D-glutamate ligase(EC 6.3.2.9)	H
GO_1806	GO_1806	FIG00688361: hypothetical protein	H
GO_1836	GO_1836	Transcriptional regulator, LysR family	H
GO_1854	GO_1854	Integration host factor alpha subunit	H
GO_1856	GO_1856	Uncharacterized UPF0118 membrane protein	H
GO_1909	GO_1909	Putative outer membrane protein	H
GO_1922	GO_1922	UTP--glucose-1-phosphate uridylyltransferase(EC 2.7.7.9)	H
GO_1923	GO_1923	UTP--glucose-1-phosphate uridylyltransferase (EC2.7.7.9) / Phosphomannomutase (EC 5.4.2.8)	H
GO_1932	GO_1932	hypothetical protein	H
GO_1945	GO_1945	hypothetical protein	H
GO_1984	GO_1984	Hypothetical protein associated with Serinepalmitoyltransferase	H
GO_1999	GO_1999	Oxidoreductase, Gfo/Idh/MocA family	H
GO_2004	GO_2004	LSU ribosomal protein L31pprotein L31p, zinc-independent	H
GO_2006	GO_2006	hypothetical protein	H
GO_2062	GO_2062	Phosphoribosylaminoimidazole-succinocarboxamidesynthase (EC 6.3.2.6)	H
GO_2075	GO_2075	Anthranilate phosphoribosyltransferase (EC2.4.2.18)	H
GO_2086	GO_2086	LSU ribosomal protein L33pprotein L33p, zinc-independent	H
GO_2109	hpnB	Hopene-associated glycosyltransferase HpnB	H
GO_2111	GO_2111	Predicted integral membrane protein	H
GO_2144	GO_2144	UDP-N-acetylglucosamine 4-epimerase	H
GO_2145	GO_2145	hypothetical protein	H
GO_2148	GO_2148	hypothetical protein	H
GO_2185	GO_2185	Ribonucleotide reductase of class II (coenzymeB12-dependent) (EC 1.17.4.1)	H
GO_2192	GO_2192	Uncharacterized integral membrane,glycosyltransferase	H
GO_2210	GO_2210	S-adenosylmethionine decarboxylase proenzyme (EC4.1.1.50), prokaryotic class 1B	H
GO_2214	GO_2214	tRNA dimethylallyltransferase (EC 2.5.1.75)	H
GO_2262	GO_2262	hypothetical protein	H
GO_2297	GO_2297	Histidinol dehydrogenase (EC 1.1.1.23)	H
GO_2348	GO_2348	hypothetical protein	H
GO_2355	GO_2355	hypothetical protein	H
GO_2373	GO_2373	Creatinine amidohydrolase (EC 3.5.2.10)	H
GO_2374	GO_2374	hypothetical protein	H
GO_2388	GO_2388	5-hydroxyisourate hydrolase (EC 3.5.2.17)	H
GO_2435	GO_2435	Pyridoxamine 5'-phosphate oxidase (EC 1.4.3.5)	H
GO_2436	GO_2436	hypothetical protein	H
GO_2485	GO_2485	Polyphosphate kinase (EC 2.7.4.1)	H
GO_2496	GO_2496	UDP-N-acetylglucosamine 4,6-dehydratase (EC4.2.1.135)	H
GO_2511	GO_2511	Putative transmembrane protein	H
GO_2544	GO_2544	Glycerol-3-phosphate dehydrogenase [NAD(P)+](EC 1.1.1.94)	H
GO_2589	GO_2589	Heat shock protein, Hsp20 family	H
GO_2592	GO_2592	tRNA pseudouridine(38-40) synthase (EC5.4.99.12)	H
GO_2607	GO_2607	UDP-3-O-[3-hydroxymyristoyl] glucosamineN-acyltransferase (EC 2.3.1.191)	H
GO_2608	GO_2608	Periplasmic chaperone of outer membrane proteins Skp @ Outer membrane protein H precursor	H
GO_2622	GO_2622	hypothetical protein	H
GO_2643	GO_2643	Glutathione S-transferase family protein	H
GO_2649	czcA/cusA	Cobalt-zinc-cadmium resistance protein CzcA; Cation efflux system protein CusA	H
GO_2650	GO_2650	Membrane-fusion protein	H
GO_2651	GO_2651	Efflux transport system, outer membrane factor (OMF) lipoprotein	H
GO_2657	GO_2657	DNA-directed RNA polymerase beta' subunit (EC2.7.7.6)	H
GO_2689	GO_2689	hypothetical protein	H
GO_2702	GO_2702	FIG139612: Possible conserved membrane protein	H
GO_2752	GO_2752	DNA polymerase III chi subunit (EC 2.7.7.7)	H
GO_2755	GO_2755	hypothetical protein	H
GO_2759	GO_2759	Hydrogenase-4 component G	H
GO_2764	GO_2764	SAM-dependent methyltransferase 2, in clusterwith Hydroxyacylglutathione hydrolase	H
GO_2765	GO_2765	Hydroxyacylglutathione hydrolase (EC 3.1.2.6)	H
GO_2772	ftsX	Cell-division-associated, ABC-transporter-like signaling protein FtsX	H
GO_2774	GO_2774	hypothetical protein	H
GO_2813	GO_2813	Translation elongation factor PLys34--(R)-beta-lysine ligase	H
GO_2819	GO_2819	hypothetical protein	H
GO_2828	GO_2828	hypothetical protein	H
GO_2830	GO_2830	hypothetical protein	H
GO_2845	GO_2845	L-lactate dehydrogenase	H
GO_2905	GO_2905	hypothetical protein	H
GO_2970	GO_2970	Paraquat-inducible protein B	H
GO_300	GO_300	Outer membrane low permeability porin, OprBfamily	H
GO_3148	GO_3148	hypothetical protein	H
GO_3172	GO_3172	hypothetical protein	H
GO_3238	GO_3238	hypothetical protein	H
GO_3262	GO_3262	Putative hemolysin	H
GO_3278	GO_3278	Acetyltransferase	H
GO_350	GO_350	Biotin carboxyl carrier protein of acetyl-CoA carboxylase	H
GO_373	GO_373	DNA polymerase I (EC 2.7.7.7)	H
GO_375	GO_375	ABC transporter, substrate-binding protein(cluster 5, nickel/peptides/opines)	H
GO_382	GO_382	N-acetylmuramoyl-L-alanine amidase (EC 3.5.1.28)	H
GO_441	GO_441	Outer membrane protein	H
GO_541	GO_541	ABC transporter, substrate-binding protein (cluster 5, nickel/peptides/opines)	H
GO_544	GO_544	ABC transporter, ATP-binding protein (cluster 5,nickel/peptides/opines)	H
GO_584	GO_584	5-methyltetrahydropteroyltriglutamate--homocysteine methyltransferase (EC 2.1.1.14)	H
GO_585	GO_585	hypothetical protein	H
GO_634	GO_634	probable transglycosylase	H
GO_657	GO_657	Queuine tRNA-ribosyltransferase (EC 2.4.2.29)	H
GO_68	GO_68	Heparinase II/III family protein	H
GO_721	GO_721	None (90bp upstream from hypothetical protein GO_721)	H
GO_78	GO_78	Two-component system sensor histidine kinase	H
GO_175	hfq	RNA-binding protein Hfq	H
GO_159	hisH	Imidazole glycerol phosphate synthaseamidotransferase subunit (EC 2.4.2.-)	H
GO_2110	hpnA	Hopanoid-associated sugar epimerase HpnA	H
GO_2346	hpnN	Hopanoid-associated RND transporter, HpnN	H
GO_2087	lexA	SOS-response repressor and protease LexA (EC3.4.21.88)	H
GO_1655	lptG	Lipopolysaccharide export system permease proteinLptG	H
GO_3200	LuxR	Two-component transcriptional response regulator,LuxR family	H
GO_581	metR	Transcriptional activator MetR	H
GO_1750	metX	Homoserine O-acetyltransferase (EC 2.3.1.31)	H
GO_2642	minC	Septum site-determining protein MinC	H
GO_2641	minD	Septum site-determining protein MinD	H
GO_1943	mlaD	Phospholipid ABC transporter substrate-bindingprotein MlaD	H
GO_2354	mlaE	Phospholipid ABC transporter permease proteinMlaE	H
GO_2236	mnmE	tRNA-5-carboxymethylaminomethyl-2-thiouridine(34) synthesis protein MnmE	H
GO_2237	mnmG	tRNA-5-carboxymethylaminomethyl-2-thiouridine(34) synthesis protein MnmG	H
GO_1674	mntR	Mn-dependent transcriptional regulator MntR	H
GO_390	mrdA	Peptidoglycan D,D-transpeptidase MrdA (EC3.4.16.4)	H
GO_387	mreB	Rod shape-determining protein MreB	H
GO_173	ntrY	Nitrogen regulation protein NtrY (EC 2.7.3.-)	H
GO_630	oprB	Outer membrane low permeability porin, OprBfamily	H
GO_1855	pa2737	Transcriptional regulator PA2737, MerR family	H
GO_2563	pemT	Phosphatidylethanolamine N-methyltransferase (EC2.1.1.17)	H
GO_2931	plsY	Acyl-phosphate:glycerol-3-phosphateO-acyltransferase PlsY (EC 2.3.1.n3)	H
GO_2302	pqqB	None (82 bp upstream from Coenzyme PQQ synthesis protein B)	H
GO_1198	priA	Helicase PriA essential for oriC/DnaA-independentDNA replication	H
GO_1638	proX	Glycine betaine/L-proline transportsubstrate-binding protein ProX (TC 3.A.1.12.1)	H
GO_548	putR	Predicted regulator PutR for prolineutilization, GntR family	H
GO_1388	rarA	Replication-associated recombination proteinRarA	H
GO_1471	rbfA	Ribosome-binding factor A	H
GO_2904	reck	Regulatory protein RecX	H
GO_635	rfbD	O-antigen export system permease protein RfbD	H
GO_380	rneE	Ribonuclease E (EC 3.1.26.12)	H
GO_391	rodA	Rod shape-determining protein RodA	H
GO_1056	s1p	SSU ribosomal protein S1p	H
GO_1844	s21p	SSU ribosomal protein S21p	H
GO_188	s9p	SSU ribosomal protein S9p (S16e)	H
GO_3173	sldB	Broad-specificity glycerol dehydrogenase (EC1.1.99.22), subunit SldB @ Gluconate 5-dehydrogenase, smallsubunit	H
GO_1367	tolQ	Tol-Pal system protein TolQ	H
GO_1366	tolR	Tol biopolymer transport system, TolR protein	H
GO_1087	trxa	Thioredoxin	H
GO_2012	uvrD/pcrA	ATP-dependent DNA helicase UvrD/PcrA (EC3.6.4.12)	H
GO_3271	ybbN	FIG000875: Thioredoxin domain-containing proteinEC-YbbN	H
GO_3269	ycaR	FIG002473: Protein YcaR in KDO2-Lipid Abiosynthesis cluster	H
GO_2100	ftsJ	23S rRNA (uridine(2552)-2'-O)-methyltransferase(EC 2.1.1.166)	H
GO_47	GO_47	Alkyl hydroperoxide reductase protein C (EC1.11.1.15)	H
GO_1805	g6pd	Glucose-6-phosphate 1-dehydrogenase (EC1.1.1.49)	H
GO_2091	GO_2091	Membrane dipeptidase( EC:3.4.13.19 )	H
GO_2951	GO_2951	Multimodular transpeptidase-transglycosylase (EC2.4.1.129) (EC 3.4.-.-)	H
GO_2112	GO_2112	Prephenate dehydrogenase (EC 1.3.1.12)	H
GO_2168	GO_2168	Pyrroline-5-carboxylate reductase (EC 1.5.1.2)	H
GO_2617	GO_2617	Ribonuclease III (EC 3.1.26.3)	H
GO_493	GO_493	Sugar phosphate isomerases/epimerase	H
GO_2343	GO_2343	TonB-dependent outer membrane receptor	H
GO_2864	GO_2864	Tryptophan synthase alpha chain (EC 4.2.1.20)	H
GO_3253	GO_3253	Two-component transcriptional responseregulator, LuxR family	H
GO_1509	GO_1509	Fructose-bisphosphate aldolase class I (EC4.1.2.13)	L	F
GO_1829	GO_1829	Transport-related membrane protein	L	F
GO_2805	LepA	None (6bp upstream from Translation elongation factor LepA)	L	F
GO_3252	GO_3252	Fructose-bisphosphate aldolase class II (EC4.1.2.13)	L	F
GO_1025	GO_acrR	Transcriptional regulator, AcrR family	L	F
GO_1035	GO_1035	MBL-fold metallo-hydrolase superfamily	L	S
GO_1921	lipB	Octanoate-[acyl-carrier-protein]-protein-N-octanoyltransferase (EC 2.3.1.181)	L	S
GO_1731	elf-2B	Nucleoside-diphosphate-sugar pyrophosphorylase involved in lipopolysaccharide biosynthesis/translationinitiation factor 2B, gamma/epsilon subunits(eIF-2Bgamma/eIF-2Bepsilon)	L
GO_1683	GO_1683	Transcriptional regulator, AcrR family	L
GO_1849	bamE	Outer membrane beta-barrel assembly protein BamE	L
GO_1848	envZ	Osmolarity sensor protein EnvZ (EC 2.7.3.-)	L
GO_1517	ggt1	Gamma-glutamyltranspeptidase (EC 2.3.2.2)Glutathione hydrolase (EC 3.4.19.13)	L
GO_1348	GO_1348	Putative outer membrane protein	L
GO_1415	GO_1415	hypothetical protein	L
GO_1438	GO_1438	Glycosyl transferase, group 1	L
GO_1455	GO_1455	Two-component system sensor histidine kinase	L
GO_1728	GO_1728	hypothetical protein	L
GO_1912	GO_1912	Transcription-repair coupling factor	L
GO_192	GO_192	Xanthine and CO dehydrogenases maturation factor,XdhC/CoxF family	L
GO_2170	GO_2170	hypothetical protein	L
GO_2173	GO_2173	Glycosyltransferase	L
GO_2178	GO_2178	hypothetical protein	L
GO_2386	GO_2386	Uricase (urate oxidase) (EC 1.7.3.3)	L
GO_2634	GO_2634	Uncharacterized protein CC_3748	L
GO_2698	GO_2698	Type II restriction adenine-specific methylase(EC 2.1.1.72)	L
GO_2776	GO_2776	Two-component system sensor histidine kinase	L
GO_2861	GO_2861	Oxidoreductase probably involved in sulfitereduction	L
GO_3031	GO_3031	hypothetical protein	L
GO_967	GO_967	hypothetical protein	L
GO_2697	hII	Ribonuclease HII (EC 3.1.26.4)	L
GO_2440	htrB	Lipid A biosynthesis lauroyl acyltransferase (EC2.3.1.241)	L
GO_193	moeA	Molybdopterin molybdenumtransferase (EC2.10.1.1)	L
GO_85	nifS	Cysteine desulfurase (EC 2.8.1.7)	L
GO_628	oprB	Carbohydrate-selective porin OprB	L
GO_2072	pdh1	Pyruvate dehydrogenase E1 component beta subunit(EC 1.2.4.1)	L
GO_1846	petP	HTH-type transcriptional regulator PetP	L
GO_1847	petR	DNA-binding response regulator PetR	L
GO_1161	phoR	Phosphate regulon sensor protein PhoR (SphS) (EC2.7.13.3)	L
GO_1165	pstA	Phosphate transport system permease protein PstA(TC 3.A.1.7.1)	L
GO_1164	pstB	Phosphate transport ATP-binding protein PstB (TC3.A.1.7.1)	L
GO_1166	pstC	Phosphate transport system permease protein PstC(TC 3.A.1.7.1)	L
GO_2369	pstS	Phosphate ABC transporter, periplasmicphosphate-binding protein PstS (TC 3.A.1.7.1)	L
GO_201	speC	Pyridoxal 5-phosphate (PLP)-dependent ornithine decarboxylase (EC 4.1.1.17)	L
GO_2743	surA	Periplasmic chaperone and peptidyl-prolylcis-trans isomerase of outer membrane proteins SurA (EC5.2.1.8)	L
GO_2957	tonB	TPR domain protein, putative component of TonBsystem	L
GO_2929	top1	DNA topoisomerase I (EC 5.99.1.2)	L
GO_2648	ykoH	Two-component system sensor histidine kinase	L

### Sheet: C. Hits from BPB Screen
Locus Tag	Gene Name	Features Disrupted	TB Final pH Screen Phenotype	BPB Acidification Rate Screen Phenotype
GO_3277	ettA	Energy-dependent translational throttle proteinEttA	H	F
GO_1534	glpX	Fructose-1,6-bisphosphatase, GlpX type (EC3.1.3.11)	H	F
GO_289	GO_0289	hypothetical protein	H	F
GO_1067	GO_1067	D-alanyl-D-alanine carboxypeptidase (EC3.4.16.4)	H	F
GO_1076	GO_1076	ABC-type transport system involved in resistanceto organic solvents, auxiliary component	H	F
GO_1658	GO_1658	Sphingosine kinase and enzymes related toeukaryotic diacylglycerol kinase	H	F
GO_1865	GO_1865	Putative membrane-spanning protein	H	F
GO_1873	GO_1873	ATP-dependent RNA helicase Atu1833	H	F
GO_2019	yqg	Putative pre-16S rRNA nuclease Yqg	H	F
GO_210	GO_210	Phosphogluconate dehydratase (EC 4.2.1.12)	H	F
GO_2105	GO_2105	Phytoene synthase (EC 2.5.1.32)	H	F
GO_2223	GO_2223	Adenosylhomocysteinase (EC 3.3.1.1)	H	F
GO_2309	GO_2309	Riboflavin synthase eubacterial/eukaryotic (EC2.5.1.9)\Diaminohydroxyphosphoribosylaminopyrimidinedeaminase (EC 3.5.4.26) /5-amino-6-(5-phosphoribosylamino)uracil reductase (EC1.1.1.193)	H	F
GO_2456	GO_2456	hypothetical protein	H	F
GO_2571	GO_2571	TonB-dependent receptor	H	F
GO_2699	GO_2699	hypothetical protein	H	F
GO_2761	GO_2761	ROK family sugar kinase or transcriptional regulator	H	F
GO_2829	GO_2829	hypothetical protein	H	F
GO_2902	GO_2902	Acetylornithine aminotransferase (EC 2.6.1.11)	H	F
GO_3260	GO_3260	Transcriptional regulator	H	F
GO_36	GO_36	UDP-glucose 4-epimerase (EC 5.1.3.2)	H	F
GO_406	GO_406	hypothetical protein	H	F
GO_868	GO_868	Transcriptional regulator, LacI family	H	F
GO_1937	hemK	Peptide chain release factor N(5)-glutaminemethyltransferase (EC 2.1.1.297)	H	F
GO_174	ntrX	Nitrogen regulation protein NtrX	H	F
GO_1871	paaD	PaaD-like protein (DUF59) involved in Fe-Scluster assembly	H	F
GO_2181	tps1	Trehalose-6-phosphate phosphatase (EC 3.1.3.12)	H	F
GO_3261	mur	Manganese uptake regulation protein MUR	H	F
GO_2463	GO_2463	Shikimate 5-dehydrogenase I alpha (EC 1.1.1.25)	H	F
GO_1509	GO_1509	Fructose-bisphosphate aldolase class I (EC4.1.2.13)	L	F
GO_1829	GO_1829	Transport-related membrane protein	L	F
GO_2805	LepA	None (6bp upstream from Translation elongation factor LepA)	L	F
GO_3252	GO_3252	Fructose-bisphosphate aldolase class II (EC4.1.2.13)	L	F
GO_1025	GO_acrR	Transcriptional regulator, AcrR family	L	F
GO_2942	GO_2942	Amidohydrolase precursor		F
GO_313	GO_0313	Uncharacterized SAM-dependentO-methyltransferase		F
GO_1376	GO_1376	Glutamate N-acetyltransferase (EC 2.3.1.35)N-acetylglutamate synthase (EC 2.3.1.1)		F
GO_178	GO_178	hypothetical protein		F
GO_2357	GO_2357	Phage shock protein B		F
GO_2556	GO_2556	Threonine synthase (EC 4.2.3.1)		F
GO_2916	GO_2916	hypothetical protein		F
GO_2979	GO_2979	ATP synthase epsilon chain (EC 3.6.3.14)		F
GO_1341	idnk	Gluconokinase (EC 2.7.1.12)		F
GO_196	mobA	Molybdenum cofactor guanylyltransferase (EC2.7.7.77) / Molybdopterin synthase sulfur carrier subunit		F
GO_84	nifS	Cysteine desulfurase (EC 2.8.1.7)		F
GO_2626	phgdH	D-3-phosphoglycerate dehydrogenase (EC 1.1.1.95)		F
GO_2153	ychF	GTP-binding and nucleic acid-binding proteinYchF		F
GO_29	GO_29	Transcriptional regulator, AcrR family		F
GO_2220	GO_2220	Pyruvate decarboxylase (EC 4.1.1.1)		F
GO_2506	cyoA	Cytochrome O ubiquinol oxidase subunit II (EC1.10.3.-)	H	S
GO_2503	cyoD	Cytochrome O ubiquinol oxidase subunit IV (EC1.10.3.-)	H	S
GO_2812	lam	Lysine 2,3-aminomutase (EC 5.4.3.2)	H	S
GO_923	GO_0923	NADH dehydrogenase (EC 1.6.99.3)	H	S
GO_1060	GO_1060	hypothetical protein	H	S
GO_1659	GO_1659	FIG00687856: Predicted nucleotidyltransferases	H	S
GO_1662	GO_1662	AMP-binding enzyme, associated with serinepalmitoyltransferase	H	S
GO_1663	GO_1663	hypothetical protein	H	S
GO_182	GO_182	Mannose-1-phosphate guanylyltransferase (EC2.7.7.13) / Mannose-6-phosphate isomerase (EC 5.3.1.8)	H	S
GO_1993	GO_1993	Sensory transduction histidine kinase	H	S
GO_2191	GO_2191	Dolichol-phosphate mannosyltransferase	H	S
GO_2479	GO_2479	Diaminopimelate decarboxylase (EC 4.1.1.20)	H	S
GO_2557	GO_2557	Mitochondrial processing peptidase-like protein(EC 3.4.24.64)	H	S
GO_3255	GO_3255	NifU protein	H	S
GO_2438	kdtA	3-deoxy-D-manno-octulosonic acid transferase (EC2.4.99.12)(EC 2.4.99.13)	H	S
GO_1459	kup	Kup system potassium uptake protein	H	S
GO_2781	mgdH	Glucose dehydrogenase, PQQ-dependent (EC1.1.5.2)	H	S
GO_388	mreC	Rod shape-determining protein MreC	H	S
GO_389	mreD	Rod shape-determining protein MreD	H	S
GO_2303	pqqC	Coenzyme PQQ synthesis protein C	H	S
GO_2305	pqqE	Coenzyme PQQ synthesis protein E	H	S
GO_2196	tldD	TldD protein, part of TldE/TldD proteolyticcomplex	H	S
GO_2558	tldE	TldE protein, part of TldE/TldD proteolyticcomplex	H	S
GO_2863	GO_2863	Tryptophan synthase beta chain (EC 4.2.1.20)	H	S
GO_1035	GO_1035	MBL-fold metallo-hydrolase superfamily	L	S
GO_1921	lipB	Octanoate-[acyl-carrier-protein]-protein-N-octanoyltransferase (EC 2.3.1.181)	L	S
GO_2458	asns	Asparagine synthetase [glutamine-hydrolyzing] (EC6.3.5.4)		S
GO_1427	czcD	None (Cobalt-zinc-cadmium resistance protein CzcD)		S
GO_1177	GO_1177	hypothetical protein		S
GO_1928	GO_1928	Putative hemagglutinin-related protein		S
GO_783	GO_783	hypothetical protein		S
GO_1175	hlyD	HlyD family secretion protein		S
GO_1363	pal	Tol-Pal system peptidoglycan-associatedlipoprotein PAL		S

### Sheet: D. Hits from Both TB and BPB 
Locus Tag	Gene Name	Features Disrupted	TB Final pH Screen Phenotype	BPB Acidification Rate Screen Phenotype
GO_3277	ettA	Energy-dependent translational throttle proteinEttA	H	F
GO_1534	glpX	Fructose-1,6-bisphosphatase, GlpX type (EC3.1.3.11)	H	F
GO_289	GO_0289	hypothetical protein	H	F
GO_1067	GO_1067	D-alanyl-D-alanine carboxypeptidase (EC3.4.16.4)	H	F
GO_1076	GO_1076	ABC-type transport system involved in resistanceto organic solvents, auxiliary component	H	F
GO_1658	GO_1658	Sphingosine kinase and enzymes related toeukaryotic diacylglycerol kinase	H	F
GO_1865	GO_1865	Putative membrane-spanning protein	H	F
GO_1873	GO_1873	ATP-dependent RNA helicase Atu1833	H	F
GO_2019	yqg	Putative pre-16S rRNA nuclease Yqg	H	F
GO_210	GO_210	Phosphogluconate dehydratase (EC 4.2.1.12)	H	F
GO_2105	GO_2105	Phytoene synthase (EC 2.5.1.32)	H	F
GO_2223	GO_2223	Adenosylhomocysteinase (EC 3.3.1.1)	H	F
GO_2309	GO_2309	Riboflavin synthase eubacterial/eukaryotic (EC2.5.1.9)\Diaminohydroxyphosphoribosylaminopyrimidinedeaminase (EC 3.5.4.26) /5-amino-6-(5-phosphoribosylamino)uracil reductase (EC1.1.1.193)	H	F
GO_2456	GO_2456	hypothetical protein	H	F
GO_2571	GO_2571	TonB-dependent receptor	H	F
GO_2699	GO_2699	hypothetical protein	H	F
GO_2761	GO_2761	ROK family sugar kinase or transcriptional regulator	H	F
GO_2829	GO_2829	hypothetical protein	H	F
GO_2902	GO_2902	Acetylornithine aminotransferase (EC 2.6.1.11)	H	F
GO_3260	GO_3260	Transcriptional regulator	H	F
GO_36	GO_36	UDP-glucose 4-epimerase (EC 5.1.3.2)	H	F
GO_406	GO_406	hypothetical protein	H	F
GO_868	GO_868	Transcriptional regulator, LacI family	H	F
GO_1937	hemK	Peptide chain release factor N(5)-glutaminemethyltransferase (EC 2.1.1.297)	H	F
GO_174	ntrX	Nitrogen regulation protein NtrX	H	F
GO_1871	paaD	PaaD-like protein (DUF59) involved in Fe-Scluster assembly	H	F
GO_2181	tps1	Trehalose-6-phosphate phosphatase (EC 3.1.3.12)	H	F
GO_3261	mur	Manganese uptake regulation protein MUR	H	F
GO_2463	GO_2463	Shikimate 5-dehydrogenase I alpha (EC 1.1.1.25)	H	F
GO_2506	cyoA	Cytochrome O ubiquinol oxidase subunit II (EC1.10.3.-)	H	S
GO_2503	cyoD	Cytochrome O ubiquinol oxidase subunit IV (EC1.10.3.-)	H	S
GO_2812	lam	Lysine 2,3-aminomutase (EC 5.4.3.2)	H	S
GO_923	GO_0923	NADH dehydrogenase (EC 1.6.99.3)	H	S
GO_1060	GO_1060	hypothetical protein	H	S
GO_1659	GO_1659	FIG00687856: Predicted nucleotidyltransferases	H	S
GO_1662	GO_1662	AMP-binding enzyme, associated with serinepalmitoyltransferase	H	S
GO_1663	GO_1663	hypothetical protein	H	S
GO_182	GO_182	Mannose-1-phosphate guanylyltransferase (EC2.7.7.13) / Mannose-6-phosphate isomerase (EC 5.3.1.8)	H	S
GO_1993	GO_1993	Sensory transduction histidine kinase	H	S
GO_2191	GO_2191	Dolichol-phosphate mannosyltransferase	H	S
GO_2479	GO_2479	Diaminopimelate decarboxylase (EC 4.1.1.20)	H	S
GO_2557	GO_2557	Mitochondrial processing peptidase-like protein(EC 3.4.24.64)	H	S
GO_3255	GO_3255	NifU protein	H	S
GO_2438	kdtA	3-deoxy-D-manno-octulosonic acid transferase (EC2.4.99.12)(EC 2.4.99.13)	H	S
GO_1459	kup	Kup system potassium uptake protein	H	S
GO_2781	mgdH	Glucose dehydrogenase, PQQ-dependent (EC1.1.5.2)	H	S
GO_388	mreC	Rod shape-determining protein MreC	H	S
GO_389	mreD	Rod shape-determining protein MreD	H	S
GO_2303	pqqC	Coenzyme PQQ synthesis protein C	H	S
GO_2305	pqqE	Coenzyme PQQ synthesis protein E	H	S
GO_2196	tldD	TldD protein, part of TldE/TldD proteolyticcomplex	H	S
GO_2558	tldE	TldE protein, part of TldE/TldD proteolyticcomplex	H	S
GO_2863	GO_2863	Tryptophan synthase beta chain (EC 4.2.1.20)	H	S
GO_1509	GO_1509	Fructose-bisphosphate aldolase class I (EC4.1.2.13)	L	F
GO_1829	GO_1829	Transport-related membrane protein	L	F
GO_2805	LepA	None (6bp upstream from Translation elongation factor LepA)	L	F
GO_3252	GO_3252	Fructose-bisphosphate aldolase class II (EC4.1.2.13)	L	F
GO_1025	GO_acrR	Transcriptional regulator, AcrR family	L	F
GO_1035	GO_1035	MBL-fold metallo-hydrolase superfamily	L	S
GO_1921	lipB	Octanoate-[acyl-carrier-protein]-protein-N-octanoyltransferase (EC 2.3.1.181)	L	S
